# Elucidation of the signatures of proteasome-catalysed peptide splicing

**DOI:** 10.1101/2020.04.05.025908

**Authors:** Wayne Paes, German Leonov, Thomas Partridge, Annalisa Nicastri, Nicola Ternette, Persephone Borrow

## Abstract

Proteasomes catalyse the degradation of endogenous proteins into oligopeptides, but can concurrently create spliced oligopeptides through ligation of previously non-contiguous peptide fragments. Recent studies have uncovered a formerly unappreciated role for proteasome-catalysed peptide splicing (PCPS) in the generation of non-genomically templated human leukocyte antigen class I (HLA-I)-bound *cis-*spliced peptides that can be targeted by CD8^+^ T cells in cancer and infection. However, the mechanisms defining PCPS reactions are poorly understood. Here, we experimentally define the biochemical constraints of proteasome-catalysed *cis*-splicing reactions by examination of *in vitro* proteasomal digests of a panel of viral- and self-derived polypeptide substrates using a tailored mass-spectrometry-based *de novo* sequencing workflow. We show that forward and reverse PCPS reactions display unique splicing signatures, defined by preferential fusion of distinct amino acid residues with stringent peptide length distributions, suggesting sequence- and size-dependent accessibility of splice reactants for proteasomal substrate binding pockets. Our data provide the basis for a more informed mechanistic understanding of PCPS that will facilitate future prediction of spliced peptides from protein sequences.
