## Supplementary Tables 1 and 2 REVISED for "Elucidation of the signatures of proteasome-catalysed peptide splicing"

### Sheet: Supplementary Table 1
	Polypeptide ID	Spliced peptide	Length	Fragment 1	Cis-Distance	Fragment 2	Direction	ALC Score
	PP1	SSCLPCPLSFK	11	SSCLPCPLS	3	FK	Forward	98
	PP1	SSLPCPLSFEKFK	13	SS	1	LPCPLSFEKFK	Forward	95
	PP1	SSCLCPLSFEKFK	13	SSCL	1	CPLSFEKFK	Forward	97
	PP1	SSCLLSFEKFK	11	SSCL	3	LSFEKFK	Forward	96
	PP1	SSCLPCLSFEKFK	13	SSCLPC	1	LSFEKFK	Forward	97
	PP1	SSCLPCPLSFEFK	13	SSCLPCPLSFE	1	FK	Forward	78
	PP1	SSCLPCPLSFKFK	13	SSCLPCPLSF	1	KFK	Forward	92
	PP1	SSCLPPLSFEKFK	13	SSCLP	1	PLSFEKFK	Forward	88
	PP2	EGSSPMVVKF	10	EG	1	SSPMVVKF	Forward	98
	PP2	EGPMVVKF	8	EG	3	PMVVKF	Forward	99
	PP2	GCMVVKFADTQK	12	GC	3	MVVKFADTQK	Forward	60
	PP2	EGSPMVVKFADTQK	14	EG	2	SPMVVKFADTQK	Forward	97
	PP2	GCSSMVVKFADTQK	14	GCSS	1	MVVKFADTQK	Forward	93
	PP2	EGCSSMVVKFADTQK	15	EGCSS	1	MVVKFADTQK	Forward	98
	PP2	EGCSMVVKFADTQK	14	EGCS	2	MVVKFADTQK	Forward	90
	PP2	EGCSSPMVVKFAQK	14	EGCSSPMVVKFA	2	QK	Forward	87
	PP2	EGMVVKFADTQK	12	EG	4	MVVKFADTQK	Forward	98
	PP2	EGPMVVKFADTQK	13	EG	3	PMVVKFADTQK	Forward	99
	PP2	EGSSPMVVKFADTQK	15	EG	1	SSPMVVKFADTQK	Forward	97
	PP2	ADSSPMVVKF	10	AD	0	SSPMVVKF	Reverse	86
	PP2	ADPMVVKF	8	AD	0	PMVVKF	Reverse	85
	PP2	ADCSSPMVVKF	11	AD	0	CSSPMVVKF	Reverse	88
	PP3	LVSIQKSIVRS	11	LVSIQKSIV	1	RS	Forward	83
	PP4	RANEQIPK	8	RA	4	NEQIPK	Forward	75
	PP4	LTSLTLKENEQIPK	14	LTSL	4	TLKENEQIPK	Forward	98
	PP4	LTSLTLKE	8	LTSL	4	TLKE	Forward	98
	PP4	LTSLATLKENEQIPK	15	LTSL	3	ATLKENEQIPK	Forward	91
	PP4	LTSLEQIPK	9	LTSL	9	EQIPK	Forward	99
	PP4	LTSLATLKE	9	LTSL	3	ATLKE	Forward	61
	PP4	LTSLVENEQIPK	12	LTSLV	6	ENEQIPK	Forward	99
	PP4	LTSLVNEQIPK	11	LTSLV	7	NEQIPK	Forward	98
	PP4	LTSLVRQI	8	LTSLVR	8	QI	Forward	98
	PP4	LTSLVTLKE	9	LTSLV	3	TLKE	Forward	99
	PP4	LTSLVATLKE	10	LTSLV	2	ATLKE	Forward	98
	PP4	LTSLVRQIPK	10	LTSLVR	8	QIPK	Forward	81
	PP4	TLKEEQIPK	9	TLKE	1	EQIPK	Forward	60
	PP4	LTKENEQIPK	10	LT	8	KENEQIPK	Forward	61
	PP4	LTSLVATLKENEQIPK	16	LTSLV	2	ATLKENEQIPK	Forward	98
	PP4	LTSLVRTL	8	LTSLVR	2	TL	Forward	80
	PP4	LTSLVTLKENEQIPK	15	LTSLV	3	TLKENEQIPK	Forward	97
	PP4	TLKNEQIPK	9	TLK	1	NEQIPK	Forward	71
	PP4	TLKENEQILTSL	12	TLKENEQI	4	LTSL	Reverse	62
	PP4	ATLKELTSLV	10	ATLKE	2	LTSLV	Reverse	65
	PP5	LPRFESSL	8	LPRFES	5	SL	Forward	83
	PP6	DQLIHLYYFDCFSIRK	16	DQLIHLYYFDCFS	3	IRK	Forward	72
	PP6	DQLIHLYYFDCFSESIRK	18	DQLIHLYYFDCFSES	1	IRK	Forward	93
	PP6	DQLIHLYYFDCFSEAIRK	18	DQLIHLYYFDCFSE	1	AIRK	Forward	81
	PP6	DQLIHLFD	8	DQLIHL	2	FD	Forward	63
	PP6	DQLIHYYFDCF	11	DQLIH	1	YYFDCF	Forward	63
	PP6	DQLIHLYYFCFSESAIRK	18	DQLIHLYYF	1	CFSESAIRK	Forward	64
	PP8	HLPLIHTQAI	10	HLPLIH	5	TQAI	Forward	80
	PP8	IHQAILVSS	9	IH	6	QAILVSS	Forward	57
	PP8	HLPLIHTQAILVSS	14	HLPLIH	5	TQAILVSS	Forward	59
	PP8	HLPLIHQA	8	HLPLIH	6	QA	Forward	66
	PP8	HLPLIHILLLSS	12	HLPLIHILLL	7	SS	Forward	51
	PP8	HLPLIAILVSS	11	HLPLI	8	AILVSS	Forward	62
	PP8	HLPLIHTQA	9	HLPLIH	5	TQA	Forward	79
	PP9	ALIKPKIKPPLPSVRKLTE	19	ALIKPK	1	IKPPLPSVRKLTE	Forward	90
	PP9	KPQIKPPLPSVR	12	KP	1	QIKPPLPSVR	Forward	89
	PP9	KPPPLPSV	8	KP	4	PPLPSV	Forward	62
	PP9	KLALIKPKQI	10	KL	8	ALIKPKQI	Reverse	50
	PP10	TAQLIHLY	8	TA	1	QLIHLY	Forward	78
	PP10	TADHLYYF	8	TAD	3	HLYYF	Forward	52
	PP10	TADQLIHYF	9	TADQLIH	2	YF	Forward	97
	PP10	TADQLIHYFD	10	TADQLIH	2	YFD	Forward	55
	PP10	TADLIHLYY	9	TAD	1	LIHLYY	Forward	69
	PP10	TADQLIHLYYFDFSESAIRK	20	TADQLIHLYYFD	1	FSESAIRK	Forward	85
	PP10	TADQLIHYFDCF	12	TADQLIH	2	YFDCF	Forward	70
	PP10	FDFSESAIRK	10	FD	1	FSESAIRK	Forward	84
	PP10	YFDFSESAIRK	11	YFD	1	FSESAIRK	Forward	71
	PP10	TADQLIHYY	9	TADQLIH	1	YY	Forward	97
	PP10	TADLIHLY	8	TAD	1	LIHLY	Forward	95
	PP10	SESQLIHLY	9	SES	5	QLIHLY	Reverse	73
	PP10	SEDQLIHLY	9	SE	5	DQLIHLY	Reverse	69
	PP10	ESDQLIHLY	9	ES	6	DQLIHLY	Reverse	68
	PP10	SESTADQLIHL	11	SES	6	TADQLIHL	Reverse	78
	PP10	FSESQLIHLY	10	FSES	4	QLIHLY	Reverse	98
	PP10	SESAITADQLIHL	13	SESAI	6	TADQLIHL	Reverse	78
	PP10	SESAIQLIHLY	11	SESAI	5	QLIHLY	Reverse	80
	PP10	FSESTADQLIHLY	13	FSES	4	TADQLIHLY	Reverse	97
	PP10	SESTADQLIHLYY	13	SES	4	TADQLIHLYY	Reverse	71
	PP10	SEADQLIHLY	10	SE	5	ADQLIHLY	Reverse	61
	PP10	YFDTADQLIHLY	12	YFD	0	TADQLIHLY	Reverse	99
	PP10	SESAQLIHL	9	SESA	6	QLIHL	Reverse	67
	PP10	SESTADQLIHLY	12	SES	5	TADQLIHLY	Reverse	87
	PP11	NLSFKSEDDLKTVFA	15	NLSFK	1	SEDDLKTVFA	Forward	88
	PP11	IRNLFAQF	8	IRNL	12	FAQF	Forward	63
	PP11	SFKSEDDLKTVFAQF	15	SFK	1	SEDDLKTVFAQF	Forward	56
	PP11	SELKTVFAQFGA	12	SE	2	LKTVFAQFGA	Forward	66
	PP11	NLSFKSEDDLKTVFAQF	17	NLSFK	1	SEDDLKTVFAQF	Forward	90
	PP11	NLSFKSEDDLKTVFAQFGA	19	NLSFK	1	SEDDLKTVFAQFGA	Forward	96
	PP11	DDLKTVFQF	9	DDLKTVF	1	QF	Forward	86
	PP11	DDLKTVFFGA	10	DDLKTVF	2	FGA	Forward	66
	PP11	LSEDDLKTVFAQFGA	15	LS	4	EDDLKTVFAQFGA	Forward	72
	PP11	IRNLAQFGA	9	IRNL	13	AQFGA	Forward	59
	PP11	IRNLSCSEDDLKTVF	15	IRNLS	2	CSEDDLKTVF	Forward	83
	PP11	IRNLCSEDDLKTVF	14	IRNL	3	CSEDDLKTVF	Forward	74
	PP11	IRNLDDLKTVF	11	IRNL	6	DDLKTVF	Forward	77
	PP11	LSFKSEDDLKTVF	13	LSFK	1	SEDDLKTVF	Forward	97
	PP11	DDLKTVFAFGA	11	DDLKTVFA	1	FGA	Forward	72
	PP11	NLSFKSEDDLKTVF	14	NLSFK	1	SEDDLKTVF	Forward	88
	PP11	DDLKTVIRNL	10	DDLKTV	6	IRNL	Reverse	79
	PP11	QFIRNLSF	8	QF	12	IRNLSF	Reverse	87
	PP11	SEDDLKTVFRNL	12	SEDDLKTVF	4	RNL	Reverse	84
	PP11	FAQFIRNL	8	FAQF	12	IRNL	Reverse	98
	PP11	DDLKTVFRNL	10	DDLKTVF	6	RNL	Reverse	86
	PP11	AQFIRNLSF	9	AQF	11	IRNLSF	Reverse	91
	PP11	SFKCSEDDLKTVFAIRNL	18	SFKCSEDDLKTVFA	0	IRNL	Reverse	93
	PP11	DDLKTVFIRNL	11	DDLKTVF	6	IRNL	Reverse	95
	PP11	DDLKTVFAIRNL	12	DDLKTVFA	6	IRNL	Reverse	95
	PP11	KTVFAQFIRNL	11	KTVFAQF	9	IRNL	Reverse	81
	PP11	VFAQFIRNL	9	VFAQF	11	IRNL	Reverse	80
	PP11	SEDDLKTVFRNLSF	14	SEDDLKTVF	2	RNLSF	Reverse	83
	PP11	DDLIRNLSF	9	DDL	4	IRNLSF	Reverse	83
	PP11	SEDDLKTVFSF	11	SEDDLKTVF	2	SF	Reverse	94
	PP11	DDLKTVFSF	9	DDLKTVF	4	SF	Reverse	93
	PP11	DDLKTVFASF	10	DDLKTVFA	4	SF	Reverse	83
	PP11	SEDDLKTVFAQFSF	14	SEDDLKTVFAQF	2	SF	Reverse	51
	PP11	DDLKTVFAQFIRNL	14	DDLKTVFAQF	6	IRNL	Reverse	86
	PP11	QFGAIRNL	8	QFGA	14	IRNL	Reverse	75
	PP11	DDLKTVFAQFIRN	13	DDLKTVFAQF	7	IRN	Reverse	96
	PP11	SEDDLKTVFAIRNL	14	SEDDLKTVFA	4	IRNL	Reverse	94
	PP11	SEDDLKTVFAQFIRN	15	SEDDLKTVFAQF	5	IRN	Reverse	99
	PP11	SEDDLKTVFAQFIRNL	16	SEDDLKTVFAQF	4	IRNL	Reverse	96
	PP11	SEDDLKTVFIRNL	13	SEDDLKTVF	4	IRNL	Reverse	98
	PP12	FDCESAIRNA	10	FDC	2	ESAIRNA	Forward	69
	PP12	LAQLIHLYHFD	11	LA	1	QLIHLYHFD	Forward	92
	PP12	LADQLIHLHFD	11	LADQLIHL	1	HFD	Forward	98
	PP12	LADQLIHFTES	11	LADQLIH	6	FTES	Forward	54
	PP12	LAQLIHLY	8	LA	1	QLIHLY	Forward	97
	PP12	LADQLIHLHFDCFTESAIRNA	21	LADQLIHL	1	HFDCFTESAIRNA	Forward	64
	PP12	LADQLIHLYHDCFTESAIRNA	21	LADQLIHLYH	1	DCFTESAIRNA	Forward	93
	PP12	LADQLIHLDCFTESAIRNA	19	LADQLIHL	3	DCFTESAIRNA	Forward	95
	PP12	LADQLIHLYHDCF	13	LADQLIHLYH	1	DCF	Forward	99
	PP12	LADQLIHLCFTESAIRNA	18	LADQLIHL	4	CFTESAIRNA	Forward	94
	PP12	LADQLIHLYHFDCFESAIRNA	21	LADQLIHLYHFDCF	1	ESAIRNA	Forward	94
	PP12	LADQLIHLHFDCF	13	LADQLIHL	1	HFDCF	Forward	99
	PP12	LADQLIHLYAI	11	LADQLIHLY	8	AI	Forward	92
	PP12	DCFESAIRNA	10	DCF	1	ESAIRNA	Forward	79
	PP12	LADQLIHLYFD	11	LADQLIHLY	1	FD	Forward	95
	PP12	LADQLIHLYFTESAIRNA	18	LADQLIHLY	4	FTESAIRNA	Forward	94
	PP12	HFDCFTESLAD	11	HFDCFTES	6	LAD	Reverse	55
	PP12	TESLADQLIHL	11	TES	6	LADQLIHL	Reverse	94
	PP12	TESAIRNLADQLIHL	15	TESAIRN	6	LADQLIHL	Reverse	70
	PP12	TESAILADQLIHL	13	TESAI	6	LADQLIHL	Reverse	86
	PP12	DCFTESQLIHLY	12	DCFTES	2	QLIHLY	Reverse	95
	PP12	TESLADQLIHLY	12	TES	5	LADQLIHLY	Reverse	99
	PP12	TESHFDCF	8	TES	0	HFDCF	Reverse	65
	PP12	TESQLIHL	8	TES	6	QLIHL	Reverse	84
	PP12	AIDQLIHLY	9	AI	8	DQLIHLY	Reverse	87
	PP12	AIDQLIHLYHFD	12	AI	5	DQLIHLYHFD	Reverse	88
	PP12	AIDQLIHLYHFDCF	14	AI	3	DQLIHLYHFDCF	Reverse	93
	PP13	SESHLYYFD	9	SES	4	HLYYFD	Reverse	68
	PP13	SESHLYYF	8	SES	5	HLYYF	Reverse	76
	PP13	SESLQPQLIHL	11	SES	8	LQPQLIHL	Reverse	76
	PP13	LQPLIHLY	8	LQP	1	LIHLY	Forward	88
	PP13	SESLQPQLI	9	SES	10	LQPQLI	Reverse	80
	PP13	SELQPQLI	8	SE	10	LQPQLI	Reverse	76
	PP13	FSELQPQLI	9	FSE	9	LQPQLI	Reverse	77
	PP13	FDESAIRK	8	FD	5	ESAIRK	Forward	96
	PP13	YFDLQPQLI	9	YFD	3	LQPQLI	Reverse	82
	PP14	FGEETTTPSQKQEIDKELYPLA	22	FGEETTTPSQKQE	1	IDKELYPLA	Forward	77
	PP14	FGEETTTPSQKQEPIDKLYPLA	22	FGEETTTPSQKQEPIDK	1	LYPLA	Forward	78
	PP14	FGEEKELYPLA	11	FGEE	12	KELYPLA	Forward	65
	PP14	FGEETKELYPLA	12	FGEET	11	KELYPLA	Forward	62
	PP14	FGEETTTPQKQEPIDKELYPLA	22	FGEETTTP	1	QKQEPIDKELYPLA	Forward	57
	PP15	AAMQMLKETINEEAAEWRLHPVHA	24	AAMQMLKETINEEAAEW	1	RLHPVHA	Forward	98
	PP15	AAMQMLKETINEEAAEWHA	19	AAMQMLKETINEEAAEW	6	HA	Forward	83
	PP15	KETINAEWDRLHPVHA	16	KETIN	3	AEWDRLHPVHA	Forward	88
	PP15	AAMQMLKETINEEAAEWPVHA	21	AAMQMLKETINEEAAEW	4	PVHA	Forward	97
	PP15	KETIAAMQML	10	KETI	0	AAMQML	Reverse	78
	PP15	KETIAAMQM	9	KETI	1	AAMQM	Reverse	63
	PP15	KEAAMQML	8	KE	0	AAMQML	Reverse	68
	PP16	GATKVIKH	8	GA	4	TKVIKH	Forward	81
	PP16	KSWADVVKIK	10	KSWADVVK	10	IK	Forward	97
	PP16	TQKSWADVVKL	11	TQ	4	KSWADVVKL	Reverse	84
	PP17	SYIVDGKIIYI	11	SYIVDGKII	1	YI	Reverse	61
	PP17	IVDGKIIIYPAY	12	IVDGKIIIY	1	PAY	Forward	66
	PP17	IIVDGKIIIYGPAY	14	II	3	VDGKIIIYGPAY	Forward	73
	PP17	IVDGIISY	8	IVDG	0	IISY	Reverse	68
	PP17	EMTDLHYII	9	EMTDL	1	HYII	Forward	80
	PP17	YHIISYIVDGKIIIYGPAY	19	YH	1	IISYIVDGKIIIYGPAY	Forward	75
	PP17	LYHISYIVDGKIIIYGPAY	19	LYH	2	ISYIVDGKIIIYGPAY	Forward	73
	PP17	IVDGEMTDLYHYI	13	IVDG	3	EMTDLYHYI	Reverse	81
	PP17	EMTDLYHIISY	11	EMTDLYH	1	IISY	Forward	99
	PP17	EMTDLHYIISY	11	EMTDL	1	HYIISY	Forward	83
	PP17	YGEMTDLYHY	10	YG	12	EMTDLYHY	Reverse	75
	PP17	IISIVDGKIIIYGPAY	16	IIS	1	IVDGKIIIYGPAY	Forward	73
	PP17	IISYIVGKIIIYGPAY	16	IISYIV	1	GKIIIYGPAY	Forward	50
	PP17	IISIIYGPAY	10	IIS	7	IIYGPAY	Forward	70
	PP17	IVGKIIIY	8	IV	1	GKIIIY	Forward	75
	PP17	VDGEMTDLYHY	11	VDG	5	EMTDLYHY	Reverse	79
	PP17	EMTDLHYI	8	EMTDL	1	HYI	Forward	76
	PP17	IVDGKIIIGPAY	12	IVDGKIII	1	GPAY	Forward	87
	PP17	IVDGKIIIYGPSY	13	IVDGKIIIYGP	0	SY	Reverse	54
	PP17	IVDGEMTDLYHY	12	IVDG	4	EMTDLYHY	Reverse	93
	PP17	DGKIIIPAY	9	DGKIII	2	PAY	Forward	67
	PP17	EMTDYHYII	9	EMTD	1	YHYII	Forward	89
	PP18	VAAPRLLPALQQ	12	VAAPRLLP	1	ALQQ	Forward	94
	PP18	VAAPRLLPALQQA	13	VAAPRLLP	1	ALQQA	Forward	84
	PP18	VAAPRLLPALQQAES	15	VAAPRLLP	1	ALQQAES	Forward	72
	PP18	VAAPRLLPALQQAE	14	VAAPRLLP	1	ALQQAE	Forward	93
	PP18	VAAPRLLPALQ	11	VAAPRLLP	1	ALQ	Forward	89
	PP18	QQAVERSPLALLS	13	QQA	3	VERSPLALLS	Forward	86
	PP18	VAAPRLALQQA	11	VAAPRL	3	ALQQA	Forward	74
	PP18	VAAPRLLSPLAL	12	VAAPRLL	13	SPLAL	Forward	80
	PP18	VAAPRLLQA	9	VAAPRLL	5	QA	Forward	74
	PP18	VAAPRLLPAL	10	VAAPRLLP	1	AL	Forward	89
	PP18	VERVAAPRLL	10	VER	10	VAAPRLL	Reverse	82
	PP18	QQAVAAPRLLPCAL	14	QQA	0	VAAPRLLPCAL	Reverse	96
	PP18	ESVAAPRLLPCAL	13	ES	3	VAAPRLLPCAL	Reverse	97
	PP18	QQVAAPRLL	9	QQ	4	VAAPRLL	Reverse	97
	PP18	QQAVAAPRLL	10	QQA	4	VAAPRLL	Reverse	96
	PP18	QQAESVAAPRLL	12	QQAES	4	VAAPRLL	Reverse	95
	PP18	AESVAAPRLL	10	AES	6	VAAPRLL	Reverse	92
	PP18	QAESVAAPRLL	11	QAES	5	VAAPRLL	Reverse	77
	PP18	VEAAPRLL	8	VE	10	AAPRLL	Reverse	90
	PP18	ESVAAPRLL	9	ES	7	VAAPRLL	Reverse	99
	PP18	QQAEVAAPRLL	11	QQAE	4	VAAPRLL	Reverse	90
	PP18	AEVAAPRLL	9	AE	6	VAAPRLL	Reverse	77
	PP18	QQAVAAPRL	9	QQA	5	VAAPRL	Reverse	83
	PP18	ESVAAPRL	8	ES	8	VAAPRL	Reverse	73
	PP18	AESVAAPRL	9	AES	7	VAAPRL	Reverse	77
	PP19	QASTLKLLDLK	11	QASTLK	1	LLDLK	Forward	97
	PP19	FEGERTWIQA	10	FEGER	1	TWIQA	Forward	90
	PP19	STELLDLK	8	ST	2	ELLDLK	Forward	96
	PP19	PRWIQASTL	9	PR	11	WIQASTL	Forward	79
	PP19	LRFEGERVWIQA	12	LRFEGERV	1	WIQA	Forward	67
	PP19	IQASTLKLLDLK	12	IQASTLK	1	LLDLK	Forward	98
	PP19	FEGRVTWIQA	10	FEG	1	RVTWIQA	Forward	84
	PP19	LRFEGRVTWI	10	LRFEG	1	RVTWI	Forward	68
	PP19	LRFEGERVWI	10	LRFEGERV	1	WI	Forward	71
	PP19	EGERVQASTLKELLDLK	17	EGERV	3	QASTLKELLDLK	Forward	84
	PP19	FEGERVWI	8	FEGERV	1	WI	Forward	95
	PP19	FEGRVTWI	8	FEG	1	RVTWI	Forward	69
	PP19	PRKQLERVTW	10	PRKQL	4	ERVTW	Forward	89
	PP19	PRKQLRFEGERTW	13	PRKQLRFEGER	1	TW	Forward	75
	PP19	GEASTLKELLDLK	13	GE	6	ASTLKELLDLK	Forward	97
	PP19	DLRFEGERVTW	11	DL	10	RFEGERVTW	Reverse	54
	PP19	PRWIQASTLKELL	13	PR	11	WIQASTLKELL	Forward	79
	PP19	PRKQLWIQASTLKELLDLK	19	PRKQL	8	WIQASTLKELLDLK	Forward	89
	PP19	EGEQASTLKELLDLK	15	EGE	5	QASTLKELLDLK	Forward	99
	PP19	TLELLDLK	8	TL	1	ELLDLK	Forward	96
	PP19	STLELLDLK	9	STL	1	ELLDLK	Forward	99
	PP19	STLKELLDLVT	11	STLKELLDL	4	VT	Reverse	88
	PP19	QLASTLKELLDLK	13	QL	11	ASTLKELLDLK	Forward	86
	PP19	LRFEGASTLKELLDLK	16	LRFEG	7	ASTLKELLDLK	Forward	87
	PP19	PRKFEGERVTW	11	PRK	3	FEGERVTW	Forward	79
	PP19	FEGERVTWQASTLKELLDLK	20	FEGERVTW	1	QASTLKELLDLK	Forward	97
	PP19	FEGASTLKELLDLK	14	FEG	7	ASTLKELLDLK	Forward	95
	PP19	EGRVTWIQASTLKELLDLK	19	EG	1	RVTWIQASTLKELLDLK	Forward	92
	PP19	VTIQASTLKELLDLK	15	VT	1	IQASTLKELLDLK	Forward	94
	PP19	EGTLKELLDLK	11	EG	9	TLKELLDLK	Forward	88
	PP19	GETLKELLDLK	11	GE	8	TLKELLDLK	Forward	87
	PP19	FEGRVTWIQASTLKELLDLK	20	FEG	1	RVTWIQASTLKELLDLK	Forward	95
	PP19	PRKQSTLKELL	11	PRKQ	13	STLKELL	Forward	62
	PP19	FEGIQASTLKELL	13	FEG	5	IQASTLKELL	Forward	99
	PP19	IQAPRKQL	8	IQA	9	PRKQL	Reverse	55
	PP19	KELLDLVT	8	KELLDL	7	VT	Reverse	79
	PP19	RFEGRVTW	8	RFEG	1	RVTW	Forward	75
	PP19	RFGERVTW	8	RF	1	GERVTW	Forward	57
	PP19	EGELKELLDLK	11	EGE	9	LKELLDLK	Forward	79
	PP19	FEGWIQASTLKELLDLK	17	FEG	4	WIQASTLKELLDLK	Forward	97
	PP19	GEIQASTLKELLDLK	15	GE	4	IQASTLKELLDLK	Forward	88
	PP19	PRKQSTLKELLDLK	14	PRKQ	13	STLKELLDLK	Forward	87
	PP19	FEWIQASTLKELLDLK	16	FE	5	WIQASTLKELLDLK	Forward	88
	PP19	QAPRKQLRF	9	QA	8	PRKQLRF	Reverse	91
	PP19	EGERTWIQA	9	EGER	1	TWIQA	Forward	50
	PP19	RFEGERVWIQA	11	RFEGERV	1	WIQA	Forward	66
	PP19	FEGERVTWQA	10	FEGERVTW	1	QA	Forward	95
	PP19	KQASTLKELLDLK	13	KQ	12	ASTLKELLDLK	Forward	77
	PP19	LRFEGRVTW	9	LRFEG	1	RVTW	Forward	93
	PP19	VTELLDLK	8	VT	8	ELLDLK	Forward	78
	PP19	RFEGERVWI	9	RFEGERV	1	WI	Forward	73
	PP19	QASTLKELLLK	11	QASTLKELL	1	LK	Forward	97
	PP19	STLKLLDLK	9	STLK	1	LLDLK	Forward	98
	PP20	YLDTSKALE	9	YLDTS	13	KALE	Forward	90
	PP20	YLDTKALE	8	YLDT	14	KALE	Forward	66
	PP20	LDTSKALEY	9	LDTS	13	KALEY	Forward	86
	PP20	YLDTSKALEY	10	YLDTS	13	KALEY	Forward	77
	PP20	YLDTKALEY	9	YLDT	14	KALEY	Forward	98
	PP20	YLDTSSRGEQPIL	13	YLDTSSRGEQ	2	PIL	Forward	86
	PP20	YLDTSKFI	8	YLDTS	20	KFI	Forward	55
	PP20	DTSKALEYVF	10	DTS	13	KALEYVF	Forward	57
	PP20	LRTKALEYVFKFI	13	LRT	1	KALEYVFKFI	Forward	77
	PP20	YLDTKALEYVFKFI	14	YLDT	14	KALEYVFKFI	Forward	97
	PP20	PILTLKALEYVFKFI	15	PIL	1	TLKALEYVFKFI	Forward	89
	PP20	EYVTSSRGE	9	EYV	12	TSSRGE	Reverse	74
	PP21	PAELGFLEAAVKI	13	PAE	7	LGFLEAAVKI	Reverse	95
	PP21	SPLKDPSTLGFLEAAVKI	18	SP	3	LKDPSTLGFLEAAVKI	Reverse	94
	PP21	KLKPSTLGFLEAAVK	15	KLK	1	PSTLGFLEAAVK	Forward	81
	PP21	KLKDSTLGFLEA	12	KLKD	1	STLGFLEA	Forward	67
	PP21	KLKDPSLGFLEA	12	KLKDPS	1	LGFLEA	Forward	81
	PP21	KLKPSTLGFLEAAVKISH	18	KLK	1	PSTLGFLEAAVKISH	Forward	77
	PP21	KLKDPSAAV	9	KLKDPS	6	AAV	Forward	58
	PP21	PSTLGFLEAKLKD	13	PSTLGFLEA	0	KLKD	Reverse	50
	PP21	SPLKDPSTL	9	SP	12	LKDPSTL	Reverse	69
	PP21	KLKPSTLGFLEAAVKIS	17	KLK	1	PSTLGFLEAAVKIS	Forward	73
	PP21	KLKPSTLGFLEAAVKI	16	KLK	1	PSTLGFLEAAVKI	Forward	84
	PP21	GFLEAAVLK	9	GFLEAAV	5	LK	Reverse	91
	PP21	LGFEAAVKI	9	LGF	1	EAAVKI	Forward	75
	PP21	KLKDPSTLGFLEAAVKISHQM	21	KLKDPSTLGFLEAAVKISH	9	QM	Forward	96
	PP21	PSTLGFEAAVKISHTSPDIPAEVQM	25	PSTLGF	1	EAAVKISHTSPDIPAEVQM	Forward	54
	PP21	KLKDSTLGFLEAAVKISHTSPDIPAEVQM	29	KLKD	1	STLGFLEAAVKISHTSPDIPAEVQM	Forward	62
	PP21	KLKDSTLGF	9	KLKD	1	STLGF	Forward	75
	PP21	KLKPSTLGF	9	KLK	1	PSTLGF	Forward	80
	PP21	PSTLLEAAVKISHTSPDIPAEVQM	24	PSTL	2	LEAAVKISHTSPDIPAEVQM	Forward	51
	PP21	PSTLGFLEAAVKSHTSPDIPAEVQM	25	PSTLGFLEAAVK	1	SHTSPDIPAEVQM	Forward	79
	PP23	ALTTKLVFYED	11	ALTTKLV	1	FYED	Forward	81
	PP23	ALTTKLVFE	9	ALTTKLV	21	FE	Forward	74
	PP23	ALTTKLVFY	9	ALTTKLV	1	FY	Forward	97
	PP23	ALKLVTFYED	10	AL	2	KLVTFYED	Forward	77
	PP23	ALLVTFYEDRGITSVVPSHQA	21	AL	3	LVTFYEDRGITSVVPSHQA	Forward	91
	PP23	ALTTKTVLLFEPSNG	15	ALTTK	19	TVLLFEPSNG	Forward	70
	PP23	ALKLVTFY	8	AL	2	KLVTFY	Forward	83
	PP23	KLVTFTVL	8	KLVTF	15	TVL	Forward	57
	PP23	ALTTKLVAT	9	ALTTKLV	16	AT	Forward	55
	PP23	KLTVLLFEPSNG	12	KL	18	TVLLFEPSNG	Forward	66
	PP23	ALLVTFYEDRGIT	13	AL	3	LVTFYEDRGIT	Forward	73
	PP23	LTTKTVLLFEPSNG	14	LTTK	19	TVLLFEPSNG	Forward	55
	PP23	KLVTFYVPSHQA	12	KLVTFY	8	VPSHQA	Forward	88
	PP23	VTLLFEPSNG	10	VT	18	LLFEPSNG	Forward	74
	PP23	VTFYVPSHQA	10	VTFY	8	VPSHQA	Forward	85
	PP23	ALTTKLTVLLFEPSNG	16	ALTTKL	18	TVLLFEPSNG	Forward	61
	PP23	ALTTTVLLFEPSNG	14	ALTT	20	TVLLFEPSNG	Forward	72
	PP23	ALKLVTFYEDRGITSVVPSHQA	22	AL	2	KLVTFYEDRGITSVVPSHQA	Forward	87
	PP23	ALTTKLVTFYVPSHQA	16	ALTTKLVTFY	8	VPSHQA	Forward	85
	PP23	TVLALTTKL	9	TVL	18	ALTTKL	Reverse	98
	PP23	ATLTTKLVTF	10	AT	14	LTTKLVTF	Reverse	88
	PP23	ATLTTKLVTFY	11	AT	13	LTTKLVTFY	Reverse	87
	PP23	VTFYEDALTTKL	12	VTFYED	0	ALTTKL	Reverse	66
	PP23	TVALTTKLVTF	11	TV	15	ALTTKLVTF	Reverse	87
	PP23	VTFYEDRGITSVAL	14	VTFYEDRGITSV	4	AL	Reverse	84
	PP23	TTKLVTFYAL	10	TTKLVTFY	0	AL	Reverse	51
	PP23	VPTTKLVTF	9	VP	9	TTKLVTF	Reverse	79
	PP23	TVLKLVTF	8	TVL	15	KLVTF	Reverse	91
	PP23	TVLKLVTFY	9	TVL	14	KLVTFY	Reverse	79
	PP23	VPTTKLVTFY	10	VP	8	TTKLVTFY	Reverse	69
	PP23	ATLTTKLV	8	AT	16	LTTKLV	Reverse	65
	PP23	TVLALTTKLVTF	12	TVL	15	ALTTKLVTF	Reverse	80
	PP23	YEDALTTKL	9	YED	3	ALTTKL	Reverse	78
	PP23	VTFYEDRGITSVVPSHKL	18	VTFYEDRGITSVVPSH	0	KL	Reverse	80
	PP23	YEDRGITSVAL	11	YEDRGITSV	7	AL	Reverse	77
	PP23	YEDRGITSKLVTF	13	YEDRGITS	0	KLVTF	Reverse	67
	PP23	VLALTTKL	8	VL	19	ALTTKL	Reverse	90
	PP23	YEDKLVTF	8	YED	0	KLVTF	Reverse	89
	PP24	IRKVLFLDGIDAK	13	IRKVLFLDGID	26	AK	Forward	86
	PP24	YHRAMASDF	9	YH	3	RAMASDF	Forward	60
	PP24	SDFNPVVAKEIVAS	14	SDFN	2	PVVAKEIVAS	Forward	79
	PP24	SDFNLPPVVAKEIAS	15	SDFNLPPVVAKEI	1	AS	Forward	88
	PP24	MASDFNLPPVVAKEIAS	17	MASDFNLPPVVAKEI	1	AS	Forward	85
	PP24	LFLDGIDAK	9	LFLDGID	26	AK	Forward	70
	PP24	MAIRKVLFLDGIDKA	15	MA	13	IRKVLFLDGIDKA	Reverse	70
	PP24	MAIRKVLFL	9	MA	19	IRKVLFL	Reverse	54
	PP24	MASDFIRKV	9	MASDF	22	IRKV	Reverse	68
	PP25	MDKVGFVKM	9	MD	1	KVGFVKM	Forward	95
	PP25	NMDKVGFVKME	11	NMD	1	KVGFVKME	Forward	83
	PP25	INLKTIKIM	9	IN	23	LKTIKIM	Reverse	72
	PP25	KSVDIKVGF	9	KSV	3	DIKVGF	Forward	89
	PP25	NMDKVGFVKM	10	NMD	1	KVGFVKM	Forward	96
	PP25	KELKTIKI	8	KE	8	LKTIKI	Reverse	63
	PP25	KALTIKIM	8	KAL	1	TIKIM	Forward	89
	PP25	KIMEVPVIKIKESKALKTI	19	KIMEVPVIKIKES	0	KALKTI	Reverse	91
	PP25	KLKTIKIMEVPVIKIKES	18	KL	7	KTIKIMEVPVIKIKES	Reverse	95
	PP25	MEVPVIKIKESKALKTI	17	MEVPVIKIKES	2	KALKTI	Reverse	92
	PP25	KALKTIKIMEVPVIKIPGKSDEKLIKS	27	KALKTIKIMEVPVIKI	4	PGKSDEKLIKS	Forward	53
	PP25	PVIKPGKSDEKLIKSVINM	19	PVIK	5	PGKSDEKLIKSVINM	Forward	50
	PP25	VPIKIKES	8	VP	1	IKIKES	Forward	72
	PP25	VGALKTIKIMEV	12	VG	27	ALKTIKIMEV	Reverse	80
	PP25	INLKTIKIMEV	11	IN	21	LKTIKIMEV	Reverse	79
	PP25	VGLKTIKIMEV	11	VG	27	LKTIKIMEV	Reverse	98
	PP25	KALKTIIMEV	10	KALKTI	1	IMEV	Forward	83
	PP25	IKSMDIKVGF	10	IKS	3	MDIKVGF	Forward	99
	PP25	VPVKTIKI	8	VPV	2	KTIKI	Reverse	72
	PP25	KAKTIKIMEVPVIKI	15	KA	1	KTIKIMEVPVIKI	Forward	96
	PP25	INMDKVGFVKM	11	INMD	1	KVGFVKM	Forward	69
	PP25	DIKVGFKAL	9	DIKVGF	32	KAL	Reverse	99
	PP25	KSVINMDKVGFVKMESV	17	KSVINMD	1	KVGFVKMESV	Forward	99
	PP25	KESKIMEVPVIKI	13	KES	0	KIMEVPVIKI	Reverse	82
	PP25	VKMKALKTI	9	VKM	35	KALKTI	Reverse	60
	PP25	KSVINDIKVGF	11	KSVIN	1	DIKVGF	Forward	98
	PP25	IKSVINMDKVGFVKM	15	IKSVINMD	1	KVGFVKM	Forward	94
	PP25	INMDKVGF	8	INMD	1	KVGF	Forward	96
	PP25	INDIKVGFVKM	11	IN	1	DIKVGFVKM	Forward	83
	PP25	INLKTIKIMEVPVIKIKES	19	IN	13	LKTIKIMEVPVIKIKES	Reverse	91
	PP25	KALKTIKKM	9	KALKTIK	35	KM	Forward	69
	PP25	KALKTIKIEVPVIKI	15	KALKTIKI	1	EVPVIKI	Forward	92
	PP25	KSVMDIKVGF	10	KSV	2	MDIKVGF	Forward	99
	PP25	INDIKVGF	8	IN	1	DIKVGF	Forward	98
	PP25	IKSVNMDIKVGFVKM	15	IKSV	1	NMDIKVGFVKM	Forward	91
	PP25	IKSMDIKVGFVKMESV	16	IKS	3	MDIKVGFVKMESV	Forward	93
	PP25	EVKVGFVKME	10	EV	26	KVGFVKME	Forward	88
	PP25	KALKTIKIMVPVIKI	15	KALKTIKIM	1	VPVIKI	Forward	71
	PP25	PVIKIKPGKSDEKLIKS	17	PVIKIK	3	PGKSDEKLIKS	Forward	92
	PP25	INMDKVGFVKMESV	14	INMD	1	KVGFVKMESV	Forward	98
	PP25	KALTIKIMEVPVIKIKES	18	KAL	1	TIKIMEVPVIKIKES	Forward	85
	PP25	VPVKVGFVKM	10	VPV	24	KVGFVKM	Forward	80
	PP25	KALKIKIMEVPVIKI	15	KALK	1	IKIMEVPVIKI	Forward	79
	PP25	NMIKVGFVKMESV	13	NM	1	IKVGFVKMESV	Forward	97
	PP25	VINMDKVGF	9	VINMD	1	KVGF	Forward	99
	PP25	KESKALKTI	9	KES	10	KALKTI	Reverse	98
	PP25	VINMDKVGFVKMESV	15	VINMD	1	KVGFVKMESV	Forward	99
	PP25	SVLIKSVI	8	SV	12	LIKSVI	Reverse	54
	PP25	KALKTKIMEV	10	KALKT	1	KIMEV	Forward	78
	PP25	KALKTIKMEV	10	KALKTIK	1	MEV	Forward	78
	PP25	ALIMEVPVIKI	11	AL	4	IMEVPVIKI	Forward	93
	PP25	IMDIKVGFVKM	11	IM	26	DIKVGFVKM	Forward	87
	PP25	VGLKTIKIMEVPVIKI	16	VG	22	LKTIKIMEVPVIKI	Reverse	89
	PP25	INMIKVGF	8	INM	1	IKVGF	Forward	98
	PP25	VPVKVGFV	8	VPV	24	KVGFV	Forward	73
	PP25	KALKTIIMEVPVIKI	15	KALKTI	1	IMEVPVIKI	Forward	98
	PP25	MEEVPVIKI	9	ME	27	EVPVIKI	Reverse	98
	PP25	IMDIKVGFVKMESV	14	IM	26	DIKVGFVKMESV	Forward	99
	PP25	INALKTIKIMEVPVIKI	17	IN	16	ALKTIKIMEVPVIKI	Reverse	65
	PP25	DIVPVIKI	8	DI	19	VPVIKI	Reverse	82
	PP25	KVGFVKMEKSV	11	KVGFVKME	5	KSV	Reverse	69
	PP25	VGTIKIMEVPVIKI	14	VG	22	TIKIMEVPVIKI	Reverse	91
	PP25	VKALKTIKI	9	VK	33	ALKTIKI	Reverse	94
	PP25	DITIKIMEVPVIKI	14	DI	19	TIKIMEVPVIKI	Reverse	90
	PP25	EVMDIKVGF	9	EV	23	MDIKVGF	Forward	84
	PP25	VKMKALKTIKI	11	VKM	33	KALKTIKI	Reverse	81
	PP25	KSVINMDIVGF	11	KSVINMDI	1	VGF	Forward	62
	PP25	KALKIKIME	9	KALK	1	IKIME	Forward	90
	PP25	DIVGFVKMESV	11	DI	1	VGFVKMESV	Forward	90
	PP25	EVVGFVKMESV	11	EV	27	VGFVKMESV	Forward	90
	PP25	ALTIKIMEVPVIKI	14	AL	1	TIKIMEVPVIKI	Forward	94
	PP25	DIVGFVKM	8	DI	1	VGFVKM	Forward	84
	PP25	EVVGFVKM	8	EV	27	VGFVKM	Forward	84
	PP25	PVIKIKESKALKTI	14	PVIKIKES	5	KALKTI	Reverse	91
	PP25	MEVPVIKIINM	11	MEVPVIKI	16	INM	Forward	82
	PP25	KALKIKIM	8	KALK	1	IKIM	Forward	97
	PP25	KESKTIKIMEV	11	KES	5	KTIKIMEV	Reverse	52
	PP25	VGIMEVPVI	9	VG	24	IMEVPVI	Reverse	57
	PP25	KALKTIKM	8	KALKTI	36	KM	Forward	85
	PP25	KESPVIKI	8	KES	0	PVIKI	Reverse	88
	PP25	IKEIMEVPVI	10	IKE	1	IMEVPVI	Reverse	63
	PP25	KIMEVKAL	8	KIMEV	3	KAL	Reverse	99
	PP25	ALVGFVKM	8	AL	35	VGFVKM	Forward	76
	PP25	VGLKTIKI	8	VG	30	LKTIKI	Reverse	84
	PP25	PVIKIKESKALKTIKI	16	PVIKIKES	3	KALKTIKI	Reverse	94
	PP25	DIPVIKIKES	10	DI	16	PVIKIKES	Reverse	73
	PP25	MEVKALKTI	9	MEV	2	KALKTI	Reverse	91
	PP25	KALKTIKIMEVPVIKPGKSDEKLIKS	26	KALKTIKIMEVPVIK	5	PGKSDEKLIKS	Forward	72
	PP25	ALTIKIMEV	9	AL	1	TIKIMEV	Forward	71

### Sheet: Supplementary Table 2
	Polypeptide ID	Non-spliced peptide	Length
	PP1	SCLPCPLSF	9
	PP1	LPCPLSF	7
	PP1	PLSFEKF	7
	PP1	SSCLPCPLSF	10
	PP1	LPCPLSFEKF	10
	PP1	SCLPCPLSFEKF	12
	PP2	EGCSSPMVV	9
	PP2	VKFADTQK	8
	PP2	PMVVKF	6
	PP2	KFADTQK	7
	PP2	EGCPMVVKF	9
	PP2	EGCSSPMVVK	10
	PP2	CSSPMVVKF	9
	PP2	SSPMVVKF	8
	PP2	GCSSPMVVKF	10
	PP3	LVSIQK	6
	PP3	LVSIQKSI	8
	PP3	SIQKSIVSR	9
	PP3	QKSIVSRSPIMIDQ	14
	PP4	LTSLVRRAT	9
	PP4	LTSLVRRATLKENEQI	16
	PP5	FESRVCGHSLPSCTCP	16
	PP5	PRFESRVCG	9
	PP5	PRFESRVCGHSL	12
	PP5	PRFESRV	7
	PP5	PRFESRVCGH	10
	PP5	GHSLPSC	7
	PP5	RVCGHSLPSC	10
	PP5	VCGHSLPSCTCP	12
	PP5	SRVCGHSLPSC	11
	PP5	PRFESRVC	8
	PP5	LPRFESRVCG	10
	PP6	DQLIH	5
	PP6	HLYYFDCFSES	11
	PP6	HLYYFDCFSE	10
	PP6	DQLIHLYYFDCFSESAI	17
	PP6	DQLIHLYYFDCFSESA	16
	PP6	DQLIHLYYFDCFSE	14
	PP6	DQLIHLYYFDCF	12
	PP7	IPVNGRPRTGLKT	13
	PP7	LIPVNGRPRTGLKT	14
	PP7	PVNGRPRTGL	10
	PP7	PVNGRPRTGLKT	12
	PP7	PVNGRPRTGLKTS	13
	PP7	SLIPVN	6
	PP7	SLIPVNG	7
	PP7	SLIPVNGR	8
	PP7	SLIPVNGRP	9
	PP7	SLIPVNGRPR	10
	PP7	SLIPVNGRPRTG	12
	PP7	SLIPVNGRPRTGLK	14
	PP7	SLIPVNGRPRTGLKT	15
	PP7	SLIPVNGRPRTGLKTS	16
	PP7	SLIPVNGRPRTGLKTSQ	17
	PP7	SLIPVNGRPRTGLKTSQCS	19
	PP8	FTQAILV	7
	PP8	HILLLFTQAILVSS	14
	PP8	HLPLIHILLLFTQ	13
	PP8	HLPLIHILLLFTQA	14
	PP8	HLPLIHILLLFTQAILVS	18
	PP8	HLPLIHILLLFTQAILVSS	19
	PP8	IHILLLFTQAILVSS	15
	PP8	LFTQAILV	8
	PP8	LFTQAILVSS	10
	PP8	LIHILLLFTQAILVSS	16
	PP8	LPLIHILLLFTQAILVSS	18
	PP8	PLIHILLLFTQAILVSS	17
	PP8	QAILVSS	7
	PP9	LIKPKQI	7
	PP9	ALIKPKQIKPP	11
	PP9	IKPKQIKPPLPSVRKL	16
	PP9	PLPSVRKL	8
	PP9	ALIKPKQI	8
	PP9	ALIKPLPSV	9
	PP9	IKPPLPSV	8
	PP9	KPKQIKPPLPSVRKL	15
	PP9	IKPPLPSVR	9
	PP9	IKPKQIKPPLPSVR	14
	PP9	PKQIKPPLPSVRKL	14
	PP9	PKQIKPPLPSVR	12
	PP9	LIKPKQIKPPLPSV	14
	PP9	LIKPKQIKPPLPSVRKL	17
	PP9	LIKPKQIKPPLPSVR	15
	PP9	ALIKPKQIKPPLPSV	15
	PP10	IHLYY	5
	PP10	ADQLIHL	7
	PP10	QLIHLYYFDCFSE	13
	PP10	QLIHLYYFD	9
	PP10	QLIHLYYFDCFS	12
	PP10	TADQLIHLYYFDCFSESA	18
	PP10	ADQLIHLY	8
	PP10	TADQLIHLYYFDCFSESAI	19
	PP10	TADQLIHLYYFDCFSES	17
	PP10	ADQLIHLYY	9
	PP10	TADQLIHLYYF	11
	PP10	TADQLIHLYYFDC	13
	PP11	FIRNLSFKCS	10
	PP11	SFKCSEDD	8
	PP11	LKTVF	5
	PP11	IRNLS	5
	PP11	SFKCSE	6
	PP11	SEDDLKTV	8
	PP11	DDLKTV	6
	PP11	KTVFAQF	7
	PP11	NLSFKCSEDDLKTVFA	16
	PP11	LSFKCSEDDLKTVF	14
	PP11	SFKCSEDDL	9
	PP11	RNLSFKCSE	9
	PP11	RNLSFKC	7
	PP11	DLKTVFA	7
	PP11	SFKCSEDDLKTVFAQFGAK	19
	PP11	DLKTVF	6
	PP11	NLSFKCSEDDLKTVF	15
	PP11	KCSEDDLKTV	10
	PP11	NLSFKCSE	8
	PP11	LKTVFAQF	8
	PP11	FKCSEDDLKTVFA	13
	PP11	LSFKCSEDDLKTV	13
	PP11	DLKTVFAQF	9
	PP11	DDLKTVFAQ	9
	PP11	DDLKTVF	7
	PP11	SEDDLKTVF	9
	PP11	EDDLKTVF	8
	PP11	EDDLKTVFA	9
	PP11	DDLKTVFA	8
	PP11	SEDDLKTVFAQ	11
	PP11	DLKTVFAQFG	10
	PP11	KCSEDDLKTVFAQFG	15
	PP11	SFKCSEDDLKT	11
	PP11	KCSEDDLKTVF	11
	PP11	SEDDLKTVFA	10
	PP11	KCSEDDLKTVFAQ	13
	PP11	DDLKTVFAQF	10
	PP11	RNLSFKCSEDDLKTVFAQF	19
	PP11	FKCSEDDLKTVF	12
	PP11	SFKCSEDDLKTV	12
	PP11	KCSEDDLKTVFA	12
	PP11	IRNLSFKCSEDDLKTVFAQ	19
	PP11	SEDDLKTVFAQF	12
	PP11	LSFKCSEDDLKTVFA	15
	PP11	RNLSFKCSEDDLKTV	15
	PP11	RNLSFKCSEDDLKTVF	16
	PP11	LSFKCSEDDLKTVFAQF	17
	PP11	IRNLSFKCSEDDL	13
	PP11	KCSEDDLKTVFAQF	14
	PP11	SFKCSEDDLKTVF	13
	PP11	IRNLSFKCSEDDLKTV	16
	PP11	SFKCSEDDLKTVFAQ	15
	PP11	SFKCSEDDLKTVFA	14
	PP11	RNLSFKCSEDDLKTVFA	17
	PP11	SFKCSEDDLKTVFAQFG	17
	PP11	SFKCSEDDLKTVFAQF	16
	PP11	IRNLSFKCSEDDLKTVFA	18
	PP11	TVFAQF	6
	PP12	LYHFDCF	7
	PP12	LYHFD	5
	PP12	HLYHFD	6
	PP12	DQLIHLYH	8
	PP12	ADQLIHLYH	9
	PP12	CFTESAIRN	9
	PP12	ADQLIHLYHF	10
	PP12	LADQLIHLYHFDCF	14
	PP12	IHLYHFDCFTESAIRNA	17
	PP12	HLYHFDCFTESAIRNA	16
	PP12	LADQLIHLYHFDCFT	15
	PP12	LADQLIHLYHFDCFTES	17
	PP12	LADQLIHLYHFDCFTESAIR	20
	PP13	ESAIRK	6
	PP13	FSESAIRK	8
	PP13	HLYYFD	6
	PP13	LQPQLIHLY	9
	PP13	LQPQLIHLYY	10
	PP13	LQPQLIHLYYF	11
	PP13	LQPQLIHLYYFD	12
	PP13	PQLIHLY	7
	PP13	SESAIRK	7
	PP14	TTPSQKQEPIDKELYPLA	18
	PP15	LKETI	5
	PP15	QMLKETINE	9
	PP15	QMLKETINEE	10
	PP15	EWDRL	5
	PP15	WDRLH	5
	PP15	QMLKETI	7
	PP15	MLKETI	6
	PP15	AMQMLKETINEEAAEWDRLHPVH	23
	PP15	EEAAEWDRL	9
	PP15	AEWDRL	6
	PP15	MLKETINE	8
	PP15	AAEWDRL	7
	PP15	MQMLKETI	8
	PP15	INEEAAEWDRLHPVH	15
	PP15	EAAEWDRL	8
	PP15	LKETINE	7
	PP15	MLKETINEEAAEW	13
	PP15	KETINEEAAEW	11
	PP15	EWDRLHPVH	9
	PP15	AEWDRLHPVH	10
	PP15	LKETINEE	8
	PP15	MLKETINEE	9
	PP15	AMQMLKETI	9
	PP15	KETINEEAAE	10
	PP15	NEEAAEWDRL	10
	PP15	LKETINEEAA	10
	PP15	LKETINEEAAE	11
	PP15	INEEAAEWDRL	11
	PP15	MLKETINEEAAE	12
	PP15	AAEWDRLHPVH	11
	PP15	AMQMLKETINE	11
	PP15	EAAEWDRLHPVH	12
	PP15	WDRLHPVH	8
	PP15	LKETINEEA	9
	PP15	LKETINEEAAEW	12
	PP15	AAMQMLKETI	10
	PP15	MLKETINEEA	10
	PP15	AMQMLKETINEE	12
	PP15	QMLKETINEEAAEWDRLHPVH	21
	PP15	NEEAAEWDRLHPVH	14
	PP15	LKETINEEAAEWD	13
	PP15	KETINEEAAEWD	12
	PP15	MLKETINEEAAEWD	14
	PP15	AAMQMLKETINEEAAE	16
	PP15	KETINEEAAEWDRLH	15
	PP15	TINEEAAEWDRLHPVH	16
	PP15	KETINEEAAEWDRL	14
	PP15	LKETINEEAAEWDRLHPVH	19
	PP15	MLKETINEEAAEWDRL	16
	PP15	MLKETINEEAAEWDRLHPVH	20
	PP15	LKETINEEAAEWDRL	15
	PP15	KETINEEAAEWDRLHPVH	18
	PP16	ADVVKL	6
	PP16	ADVVKLGAKQ	10
	PP16	ADVVKLGAKQT	11
	PP16	ADVVKLGAKQTQTKVIKH	18
	PP16	ADVVKLGAKQTQTKVIKHGPQR	22
	PP16	AKQTQTKVIKH	11
	PP16	AKQTQTKVIKHGPQR	15
	PP16	DVVKLGAKQT	10
	PP16	DVVKLGAKQTQTKVIKHGPQR	21
	PP16	GAKQTQTKVI	10
	PP16	GAKQTQTKVIKH	12
	PP16	GAKQTQTKVIKHGPQR	16
	PP16	IKHGPQR	7
	PP16	KLGAKQT	7
	PP16	KLGAKQTQTKVI	12
	PP16	KLGAKQTQTKVIKHGPQR	18
	PP16	KQTQTKVI	8
	PP16	KQTQTKVIKH	10
	PP16	KQTQTKVIKHGPQR	14
	PP16	KSWAD	5
	PP16	KSWADVV	7
	PP16	KSWADVVKL	9
	PP16	KSWADVVKLG	10
	PP16	KSWADVVKLGA	11
	PP16	KSWADVVKLGAK	12
	PP16	KSWADVVKLGAKQT	14
	PP16	KSWADVVKLGAKQTQ	15
	PP16	KSWADVVKLGAKQTQT	16
	PP16	KSWADVVKLGAKQTQTK	17
	PP16	KSWADVVKLGAKQTQTKVI	19
	PP16	KSWADVVKLGAKQTQTKVIK	20
	PP16	KSWADVVKLGAKQTQTKVIKH	21
	PP16	KSWADVVKLGAKQTQTKVIKHG	22
	PP16	KSWADVVKLGAKQTQTKVIKHGPQ	24
	PP16	KSWADVVKLGAKQTQTKVIKHGPQR	25
	PP16	KVIKH	5
	PP16	KVIKHGPQR	9
	PP16	LGAKQTQTKVIKHGPQR	17
	PP16	QTKVI	5
	PP16	QTKVIKH	7
	PP16	QTKVIKHGPQR	11
	PP16	SWADVV	6
	PP16	SWADVVKL	8
	PP16	SWADVVKLGA	10
	PP16	SWADVVKLGAKQTQTKVIKHGPQR	24
	PP16	TKVIKH	6
	PP16	VIKHGPQR	8
	PP16	VKLGAKQTQTKVIKHGPQR	19
	PP16	VVKLGAKQTQTKVIKHGPQR	20
	PP16	WADVVKL	7
	PP16	WADVVKLGAKQTQTKVIKHGPQR	23
	PP17	DGKIIIYGPAY	11
	PP17	DLYHYII	7
	PP17	DLYHYIISY	9
	PP17	DLYHYIISYIVDGKIIIYGPAY	22
	PP17	EMTDLYH	7
	PP17	EMTDLYHY	8
	PP17	EMTDLYHYI	9
	PP17	EMTDLYHYII	10
	PP17	EMTDLYHYIIS	11
	PP17	EMTDLYHYIISY	12
	PP17	EMTDLYHYIISYI	13
	PP17	EMTDLYHYIISYIV	14
	PP17	EMTDLYHYIISYIVD	15
	PP17	EMTDLYHYIISYIVDG	16
	PP17	EMTDLYHYIISYIVDGKIIIY	21
	PP17	EMTDLYHYIISYIVDGKIIIYGPAY	25
	PP17	GKIIIYGPAY	10
	PP17	HYIISYIV	8
	PP17	HYIISYIVD	9
	PP17	HYIISYIVDG	10
	PP17	HYIISYIVDGKIIIY	15
	PP17	HYIISYIVDGKIIIYGPAY	19
	PP17	IIIYGPAY	8
	PP17	IISYI	5
	PP17	IISYIVDG	8
	PP17	IISYIVDGK	9
	PP17	IISYIVDGKII	11
	PP17	IISYIVDGKIII	12
	PP17	IISYIVDGKIIIY	13
	PP17	IISYIVDGKIIIYGPAY	17
	PP17	IIYGPAY	7
	PP17	ISYIVD	6
	PP17	ISYIVDG	7
	PP17	ISYIVDGK	8
	PP17	ISYIVDGKII	10
	PP17	ISYIVDGKIII	11
	PP17	ISYIVDGKIIIY	12
	PP17	ISYIVDGKIIIYGPAY	16
	PP17	IVDGKIIIY	9
	PP17	IVDGKIIIYG	10
	PP17	IVDGKIIIYGPA	12
	PP17	IVDGKIIIYGPAY	13
	PP17	IYGPAY	6
	PP17	KIIIYGPA	8
	PP17	KIIIYGPAY	9
	PP17	LYHYI	5
	PP17	LYHYIISY	8
	PP17	LYHYIISYI	9
	PP17	LYHYIISYIVD	11
	PP17	LYHYIISYIVDG	12
	PP17	LYHYIISYIVDGKIIIY	17
	PP17	LYHYIISYIVDGKIIIYGPAY	21
	PP17	MTDLYHY	7
	PP17	MTDLYHYI	8
	PP17	MTDLYHYII	9
	PP17	MTDLYHYIISY	11
	PP17	MTDLYHYIISYIVDGKIIIYGPAY	24
	PP17	SYIVD	5
	PP17	SYIVDG	6
	PP17	SYIVDGKII	9
	PP17	SYIVDGKIII	10
	PP17	SYIVDGKIIIY	11
	PP17	SYIVDGKIIIYGPAY	15
	PP17	TDLYHYI	7
	PP17	TDLYHYII	8
	PP17	TDLYHYIISY	10
	PP17	TDLYHYIISYI	11
	PP17	TDLYHYIISYIVDGKIIIYGPAY	23
	PP17	VDGKIIIY	8
	PP17	VDGKIIIYGPA	11
	PP17	VDGKIIIYGPAY	12
	PP17	YHYIISY	7
	PP17	YHYIISYIV	9
	PP17	YHYIISYIVDG	11
	PP17	YHYIISYIVDGKIIIYGPAY	20
	PP17	YIISY	5
	PP17	YIISYI	6
	PP17	YIISYIVDGKIIIYGPAY	18
	PP18	VAAPRL	6
	PP18	RSPLALL	7
	PP18	APRLL	5
	PP18	ERSPLALL	8
	PP18	RLLPCAL	7
	PP18	RSPLAL	6
	PP18	ERSPLAL	7
	PP18	VERSPLALL	9
	PP18	RLLPCALQQ	9
	PP18	VAAPRLL	7
	PP18	AAPRLL	6
	PP18	VERSPLAL	8
	PP18	CVERSPLALLS	11
	PP18	AESCVER	7
	PP18	PRLLPCAL	8
	PP18	AAPRLLPCALQ	11
	PP18	AAPRLLPCAL	10
	PP18	APRLLPCAL	9
	PP18	PRLLPCALQ	9
	PP18	QQAESCVER	9
	PP18	PCALQQAESCVE	12
	PP18	APRLLPCALQQ	11
	PP18	LLPCALQQA	9
	PP18	APRLLPCALQQA	12
	PP18	SCVERSPLALL	11
	PP18	RLLPCALQQA	10
	PP18	APRLLPCALQ	10
	PP18	RLLPCALQQAE	11
	PP18	AAPRLLPCALQQAESCVE	18
	PP18	SCVERSPLAL	10
	PP18	PRLLPCALQQ	10
	PP18	PRLLPCALQQA	11
	PP18	QAESCVERSPLALL	14
	PP18	APRLLPCALQQAES	14
	PP18	ESCVERSPLAL	11
	PP18	PRLLPCALQQAESCVERSPLAL	22
	PP18	AESCVERSPLAL	12
	PP18	ESCVERSPLALL	12
	PP18	APRLLPCALQQAESCVER	18
	PP18	AAPRLLPCALQQA	13
	PP18	AAPRLLPCALQQAES	15
	PP18	APRLLPCALQQAE	13
	PP18	PRLLPCALQQAE	12
	PP18	APRLLPCALQQAESCVE	17
	PP18	PRLLPCALQQAES	13
	PP18	QAESCVERSPLAL	13
	PP18	AAPRLLPCALQQ	12
	PP18	QQAESCVERSPLAL	14
	PP18	LPCALQQAESCVER	14
	PP18	PRLLPCALQQAESCVER	17
	PP18	AESCVERSPLALL	13
	PP18	AAPRLLPCALQQAE	14
	PP18	QQAESCVERSPLALL	15
	PP18	PRLLPCALQQAESCVE	16
	PP18	AAPRLLPCALQQAESCVER	19
	PP18	PCALQQAESCVERSPLALL	19
	PP18	LPCALQQAESCVERSPLALLS	21
	PP19	ASTLKELL	8
	PP19	ASTLKELLD	9
	PP19	ASTLKELLDLK	11
	PP19	EGERVTW	7
	PP19	EGERVTWI	8
	PP19	EGERVTWIQA	10
	PP19	EGERVTWIQAS	11
	PP19	EGERVTWIQAST	12
	PP19	EGERVTWIQASTL	13
	PP19	EGERVTWIQASTLKEL	16
	PP19	EGERVTWIQASTLKELL	17
	PP19	EGERVTWIQASTLKELLD	18
	PP19	EGERVTWIQASTLKELLDL	19
	PP19	EGERVTWIQASTLKELLDLK	20
	PP19	ELLDLK	6
	PP19	ERVTW	5
	PP19	ERVTWIQA	8
	PP19	ERVTWIQASTL	11
	PP19	ERVTWIQASTLKELLDLK	18
	PP19	FEGERV	6
	PP19	FEGERVTW	8
	PP19	FEGERVTWI	9
	PP19	FEGERVTWIQ	10
	PP19	FEGERVTWIQA	11
	PP19	FEGERVTWIQAS	12
	PP19	FEGERVTWIQAST	13
	PP19	FEGERVTWIQASTL	14
	PP19	FEGERVTWIQASTLKE	16
	PP19	FEGERVTWIQASTLKELL	18
	PP19	FEGERVTWIQASTLKELLD	19
	PP19	FEGERVTWIQASTLKELLDL	20
	PP19	FEGERVTWIQASTLKELLDLK	21
	PP19	GERVTW	6
	PP19	GERVTWI	7
	PP19	GERVTWIQA	9
	PP19	GERVTWIQAS	10
	PP19	GERVTWIQASTL	12
	PP19	GERVTWIQASTLKE	14
	PP19	GERVTWIQASTLKELLDL	18
	PP19	GERVTWIQASTLKELLDLK	19
	PP19	IQASTL	6
	PP19	IQASTLK	7
	PP19	IQASTLKE	8
	PP19	IQASTLKELL	10
	PP19	IQASTLKELLD	11
	PP19	IQASTLKELLDL	12
	PP19	IQASTLKELLDLK	13
	PP19	KELLD	5
	PP19	KELLDL	6
	PP19	KELLDLK	7
	PP19	KQLRF	5
	PP19	KQLRFEGERV	10
	PP19	KQLRFEGERVTWIQA	15
	PP19	KQLRFEGERVTWIQASTLKELLDLK	25
	PP19	LKELLDL	7
	PP19	LKELLDLK	8
	PP19	LLDLK	5
	PP19	LRFEGERV	8
	PP19	LRFEGERVT	9
	PP19	LRFEGERVTW	10
	PP19	LRFEGERVTWI	11
	PP19	LRFEGERVTWIQ	12
	PP19	LRFEGERVTWIQA	13
	PP19	LRFEGERVTWIQAS	14
	PP19	LRFEGERVTWIQAST	15
	PP19	LRFEGERVTWIQASTLKE	18
	PP19	LRFEGERVTWIQASTLKELL	20
	PP19	LRFEGERVTWIQASTLKELLD	21
	PP19	LRFEGERVTWIQASTLKELLDL	22
	PP19	LRFEGERVTWIQASTLKELLDLK	23
	PP19	PRKQL	5
	PP19	PRKQLRF	7
	PP19	PRKQLRFE	8
	PP19	PRKQLRFEG	9
	PP19	PRKQLRFEGE	10
	PP19	PRKQLRFEGER	11
	PP19	PRKQLRFEGERV	12
	PP19	PRKQLRFEGERVT	13
	PP19	PRKQLRFEGERVTW	14
	PP19	PRKQLRFEGERVTWI	15
	PP19	PRKQLRFEGERVTWIQ	16
	PP19	PRKQLRFEGERVTWIQA	17
	PP19	PRKQLRFEGERVTWIQAS	18
	PP19	PRKQLRFEGERVTWIQAST	19
	PP19	PRKQLRFEGERVTWIQASTL	20
	PP19	PRKQLRFEGERVTWIQASTLKE	22
	PP19	PRKQLRFEGERVTWIQASTLKEL	23
	PP19	PRKQLRFEGERVTWIQASTLKELL	24
	PP19	PRKQLRFEGERVTWIQASTLKELLD	25
	PP19	PRKQLRFEGERVTWIQASTLKELLDL	26
	PP19	PRKQLRFEGERVTWIQASTLKELLDLK	27
	PP19	QASTLKE	7
	PP19	QASTLKEL	8
	PP19	QASTLKELLD	10
	PP19	QASTLKELLDL	11
	PP19	QASTLKELLDLK	12
	PP19	QLRFEGERVTW	11
	PP19	QLRFEGERVTWI	12
	PP19	QLRFEGERVTWIQA	14
	PP19	QLRFEGERVTWIQAST	16
	PP19	QLRFEGERVTWIQASTLKELLDLK	24
	PP19	RFEGERV	7
	PP19	RFEGERVT	8
	PP19	RFEGERVTW	9
	PP19	RFEGERVTWI	10
	PP19	RFEGERVTWIQ	11
	PP19	RFEGERVTWIQA	12
	PP19	RFEGERVTWIQAS	13
	PP19	RFEGERVTWIQAST	14
	PP19	RFEGERVTWIQASTL	15
	PP19	RFEGERVTWIQASTLKE	17
	PP19	RFEGERVTWIQASTLKEL	18
	PP19	RFEGERVTWIQASTLKELL	19
	PP19	RFEGERVTWIQASTLKELLD	20
	PP19	RFEGERVTWIQASTLKELLDL	21
	PP19	RFEGERVTWIQASTLKELLDLK	22
	PP19	RKQLRFEGERV	11
	PP19	RKQLRFEGERVTW	13
	PP19	RKQLRFEGERVTWI	14
	PP19	RKQLRFEGERVTWIQA	16
	PP19	RKQLRFEGERVTWIQASTL	19
	PP19	RKQLRFEGERVTWIQASTLKELLDLK	26
	PP19	RVTWIQA	7
	PP19	RVTWIQASTLKELLDLK	17
	PP19	STLKEL	6
	PP19	STLKELL	7
	PP19	STLKELLD	8
	PP19	STLKELLDL	9
	PP19	STLKELLDLK	10
	PP19	TLKEL	5
	PP19	TLKELL	6
	PP19	TLKELLD	7
	PP19	TLKELLDL	8
	PP19	TLKELLDLK	9
	PP19	TWIQASTLKE	10
	PP19	TWIQASTLKELL	12
	PP19	TWIQASTLKELLD	13
	PP19	TWIQASTLKELLDLK	15
	PP19	VTWIQA	6
	PP19	VTWIQASTLKELL	13
	PP19	VTWIQASTLKELLDLK	16
	PP19	WIQASTLKELLDL	13
	PP19	WIQASTLKELLDLK	14
	PP20	ALEYVF	6
	PP20	ALEYVFKFI	9
	PP20	EPILRTL	7
	PP20	EPILRTLKA	9
	PP20	EPILRTLKALEYVFKFI	17
	PP20	EYVFKFI	7
	PP20	KALEY	5
	PP20	KALEYV	6
	PP20	KALEYVF	7
	PP20	KALEYVFK	8
	PP20	KALEYVFKF	9
	PP20	KALEYVFKFI	10
	PP20	LDTSSRGEQCEPILRTLKALEYVFKFI	27
	PP20	LEYVF	5
	PP20	LEYVFK	6
	PP20	LEYVFKF	7
	PP20	LEYVFKFI	8
	PP20	LKALEY	6
	PP20	LKALEYV	7
	PP20	LKALEYVF	8
	PP20	LKALEYVFKFI	11
	PP20	PILRTLKALEY	11
	PP20	PILRTLKALEYVF	13
	PP20	PILRTLKALEYVFKFI	16
	PP20	QCEPILRTL	9
	PP20	RTLKALEY	8
	PP20	RTLKALEYVF	10
	PP20	RTLKALEYVFKFI	13
	PP20	SRGEQCEPILRTL	13
	PP20	TLKALE	6
	PP20	TLKALEY	7
	PP20	TLKALEYV	8
	PP20	TLKALEYVF	9
	PP20	TLKALEYVFKFI	12
	PP20	YLDTS	5
	PP20	YLDTSS	6
	PP20	YLDTSSR	7
	PP20	YLDTSSRG	8
	PP20	YLDTSSRGE	9
	PP20	YLDTSSRGEQ	10
	PP20	YLDTSSRGEQCEPILRTL	18
	PP20	YLDTSSRGEQCEPILRTLKALEY	23
	PP20	YLDTSSRGEQCEPILRTLKALEYVFKFI	28
	PP20	YVFKFI	6
	PP21	AAVKI	5
	PP21	AAVKISHTSPDIPAE	15
	PP21	AAVKISHTSPDIPAEVQM	18
	PP21	AEVQM	5
	PP21	AVKISH	6
	PP21	AVKISHT	7
	PP21	AVKISHTSPD	10
	PP21	AVKISHTSPDI	11
	PP21	AVKISHTSPDIPAE	14
	PP21	AVKISHTSPDIPAEV	15
	PP21	AVKISHTSPDIPAEVQM	17
	PP21	DIPAEVQM	8
	PP21	DPSTLGFL	8
	PP21	DPSTLGFLE	9
	PP21	DPSTLGFLEA	10
	PP21	DPSTLGFLEAAVKI	14
	PP21	DPSTLGFLEAAVKISHTSPDIPAEVQM	27
	PP21	EAAVKI	6
	PP21	EAAVKISH	8
	PP21	EAAVKISHTSPDIPAEVQM	19
	PP21	FLEAAVKI	8
	PP21	FLEAAVKISHTSPDIPAEVQM	21
	PP21	GFLEA	5
	PP21	GFLEAAVKI	9
	PP21	GFLEAAVKISH	11
	PP21	GFLEAAVKISHT	12
	PP21	GFLEAAVKISHTSPDIPAEVQM	22
	PP21	HTSPDIPAEVQM	12
	PP21	IPAEVQM	7
	PP21	ISHTSPDIPAEVQM	14
	PP21	KDPSTLGF	8
	PP21	KDPSTLGFL	9
	PP21	KDPSTLGFLE	10
	PP21	KDPSTLGFLEA	11
	PP21	KDPSTLGFLEAAV	13
	PP21	KDPSTLGFLEAAVKI	15
	PP21	KDPSTLGFLEAAVKISH	17
	PP21	KDPSTLGFLEAAVKISHTSPDIPAEVQM	28
	PP21	KISHTSPDI	9
	PP21	KISHTSPDIPAEVQM	15
	PP21	KLKDPS	6
	PP21	KLKDPST	7
	PP21	KLKDPSTL	8
	PP21	KLKDPSTLG	9
	PP21	KLKDPSTLGF	10
	PP21	KLKDPSTLGFL	11
	PP21	KLKDPSTLGFLE	12
	PP21	KLKDPSTLGFLEA	13
	PP21	KLKDPSTLGFLEAA	14
	PP21	KLKDPSTLGFLEAAV	15
	PP21	KLKDPSTLGFLEAAVK	16
	PP21	KLKDPSTLGFLEAAVKI	17
	PP21	KLKDPSTLGFLEAAVKIS	18
	PP21	KLKDPSTLGFLEAAVKISH	19
	PP21	KLKDPSTLGFLEAAVKISHT	20
	PP21	KLKDPSTLGFLEAAVKISHTS	21
	PP21	KLKDPSTLGFLEAAVKISHTSP	22
	PP21	KLKDPSTLGFLEAAVKISHTSPD	23
	PP21	KLKDPSTLGFLEAAVKISHTSPDI	24
	PP21	KLKDPSTLGFLEAAVKISHTSPDIPA	26
	PP21	KLKDPSTLGFLEAAVKISHTSPDIPAE	27
	PP21	KLKDPSTLGFLEAAVKISHTSPDIPAEV	28
	PP21	KLKDPSTLGFLEAAVKISHTSPDIPAEVQ	29
	PP21	KLKDPSTLGFLEAAVKISHTSPDIPAEVQM	30
	PP21	LEAAV	5
	PP21	LEAAVKI	7
	PP21	LEAAVKISH	9
	PP21	LEAAVKISHT	10
	PP21	LEAAVKISHTSPDI	14
	PP21	LEAAVKISHTSPDIPAE	17
	PP21	LEAAVKISHTSPDIPAEV	18
	PP21	LEAAVKISHTSPDIPAEVQM	20
	PP21	LGFLEAAVKI	10
	PP21	LGFLEAAVKISHTSPDIPAEVQM	23
	PP21	LKDPSTLGFLEAAVKI	16
	PP21	LKDPSTLGFLEAAVKISHTSPDIPAEVQ	28
	PP21	LKDPSTLGFLEAAVKISHTSPDIPAEVQM	29
	PP21	PAEVQM	6
	PP21	PDIPAE	6
	PP21	PDIPAEV	7
	PP21	PDIPAEVQM	9
	PP21	PSTLGF	6
	PP21	PSTLGFLEA	9
	PP21	PSTLGFLEAAVK	12
	PP21	PSTLGFLEAAVKI	13
	PP21	PSTLGFLEAAVKIS	14
	PP21	PSTLGFLEAAVKISH	15
	PP21	PSTLGFLEAAVKISHTS	17
	PP21	PSTLGFLEAAVKISHTSPD	19
	PP21	PSTLGFLEAAVKISHTSPDI	20
	PP21	PSTLGFLEAAVKISHTSPDIPA	22
	PP21	PSTLGFLEAAVKISHTSPDIPAE	23
	PP21	PSTLGFLEAAVKISHTSPDIPAEVQM	26
	PP21	SHTSPDI	7
	PP21	SHTSPDIPAE	10
	PP21	SHTSPDIPAEV	11
	PP21	SHTSPDIPAEVQM	13
	PP21	SPDIPAE	7
	PP21	SPDIPAEVQM	10
	PP21	STLGFLEAAVKI	12
	PP21	STLGFLEAAVKISHTSPDIPAEVQM	25
	PP21	TSPDI	5
	PP21	TSPDIPAE	8
	PP21	TSPDIPAEV	9
	PP21	TSPDIPAEVQM	11
	PP21	VKISHTSPDIPAEVQM	16
	PP22	PVHGAYYD	8
	PP22	AENREI	6
	PP22	PSKDLI	6
	PP22	NREILKE	7
	PP22	LKEPVH	6
	PP22	YDPSKDLI	8
	PP22	ELELAENREILKEPVHGAYYDPSKD	25
	PP22	AENREIL	7
	PP22	ENREILKE	8
	PP22	EILKEPVHG	9
	PP22	ILKEPVH	7
	PP22	ILKEPVHGA	9
	PP22	AYYDPSKD	8
	PP22	ELELAENREILKEPVH	16
	PP22	LKEPVHGA	8
	PP22	EILKEPVH	8
	PP22	YDPSKDLIAE	10
	PP22	ELAENREIL	9
	PP22	LELAENREILKE	12
	PP22	PSKDLIAE	8
	PP22	ILKEPVHG	8
	PP22	AENREILKE	9
	PP22	AELELAENREILKEPV	16
	PP22	AELELAENREI	11
	PP22	LKEPVHGAYYDPSKDLIAE	19
	PP22	ENREILKEPVHGAYYD	16
	PP22	LAENREILKE	10
	PP22	YYDPSKD	7
	PP22	GAYYDPSKD	9
	PP22	VHGAYYDPSKDLIAEL	16
	PP22	YYDPSKDLI	9
	PP22	NREILKEPVHGAYYD	15
	PP22	AYYDPSKDLIAE	12
	PP22	PVHGAYYDPSKDLIA	15
	PP22	ELELAENREILKEPVHGA	18
	PP22	ELELAENREILKEPVHGAYYDPSKDLIAE	29
	PP22	AYYDPSKDLI	10
	PP22	ELELAENREILKEPVHG	17
	PP22	GAYYDPSKDLIAE	13
	PP22	ELAENREILKEPVHGAYYDPSKD	23
	PP22	LELAENREILKEPVHG	16
	PP22	AENREILKEPVHGAYY	16
	PP22	REILKEPVH	9
	PP22	ELELAENREILKE	13
	PP22	LELAENREILKEPVH	15
	PP22	ELAENREILKE	11
	PP22	REILKEPVHG	10
	PP22	LAENREILKEPVH	13
	PP22	AYYDPSKDLIA	11
	PP22	YYDPSKDLIA	10
	PP22	LELAENREILKEPVHGA	17
	PP22	ELAENREILKEPVHG	15
	PP22	PVHGAYYDPSKDLI	14
	PP22	ELAENREILKEPVHGAYYDPSKDLI	25
	PP22	YYDPSKDLIAE	11
	PP22	GAYYDPSKDLI	11
	PP22	GAYYDPSKDLIA	12
	PP22	LAENREILKEPVHGAYYD	18
	PP22	AELELAENREILKEPVHGAYYDPS	24
	PP22	ENREILKEPVH	11
	PP22	ELAENREILKEPVHGA	16
	PP22	LAENREILKEPVHGA	15
	PP22	LAENREILKEPVHG	14
	PP22	NREILKEPVH	10
	PP22	ELAENREILKEPVH	14
	PP22	NREILKEPVHG	11
	PP22	NREILKEPVHGAYYDPSKDLIA	22
	PP22	ILKEPVHGAYYDPSKDLIAEL	21
	PP22	PVHGAYYDPSKDLIAE	16
	PP22	PVHGAYYDPSKD	12
	PP22	AENREILKEPVHGAY	15
	PP22	LELAENREILKEPVHGAYYDPSKDLIAE	28
	PP22	LAENREILKEPVHGAYYDPSKD	22
	PP22	LKEPVHGAYYDPSKDLIAEL	20
	PP22	AENREILKEPVH	12
	PP22	REILKEPVHGA	11
	PP22	ELAENREILKEPVHGAYYDPSKDLIAE	27
	PP22	AENREILKEPVHGAYYD	17
	PP22	HGAYYDPSKDLIAEL	15
	PP22	NREILKEPVHGA	12
	PP22	AENREILKEPVHGAYYDPSKDLIA	24
	PP22	NREILKEPVHGAYYDPSKDLIAE	23
	PP22	LAENREILKEPVHGAYYDPSKDLIAE	26
	PP22	AENREILKEPVHG	13
	PP22	AENREILKEPVHGA	14
	PP22	ELAENREILKEPVHGAYYD	19
	PP22	AENREILKEPVHGAYYDPSKDLIAE	25
	PP22	AENREILKEPVHGAYYDPSKDLI	23
	PP22	ENREILKEPVHGA	13
	PP22	AENREILKEPVHGAYYDPSKD	21
	PP22	NREILKEPVHGAYYDPSKD	19
	PP22	LAENREILKEPVHGAYYDPSKDLIAEL	27
	PP22	AELELAENREILKEPVHGAYYDPSKDLI	28
	PP23	VPSHQATVLL	10
	PP23	ALTTKL	6
	PP23	LTTKLVTF	8
	PP23	VVPSHQATVL	10
	PP23	KLVTF	5
	PP23	VPSHQATVL	9
	PP23	TKLVTF	6
	PP23	EDRGITSVVPSHQATVLLF	19
	PP23	RGITSVVPSHQATVLL	16
	PP23	PSHQATVLL	9
	PP23	ALTTKLV	7
	PP23	VVPSHQATVLL	11
	PP23	KLVTFYE	7
	PP23	TTKLVTF	7
	PP23	VTFYEDRGI	9
	PP23	LTTKLVTFYEDRGITSV	17
	PP23	FYEDRGITSVV	11
	PP23	TSVVPSHQATVL	12
	PP23	TKLVTFYEDRGITSV	15
	PP23	TFYEDRGITSVVPSHQATV	19
	PP23	KLVTFYEDRGITSVV	15
	PP23	TTKLVTFYEDRGITSVVPSHQATVLL	26
	PP23	RGITSVVPSH	10
	PP23	KLVTFYEDR	9
	PP23	TKLVTFY	7
	PP23	TFYEDRGITSVVPSHQATVLLFE	23
	PP23	VTFYEDRGITS	11
	PP23	TFYEDRGITSV	11
	PP23	LVTFYEDRGITSVVPSHQ	18
	PP23	RGITSVVPSHQATVLLFE	18
	PP23	ITSVVPSHQA	10
	PP23	LVTFYEDRGITSVVPSHQATV	21
	PP23	RGITSVVPSHQATV	14
	PP23	PSHQATVLLFE	11
	PP23	EDRGITSVVPSHQATV	16
	PP23	TFYEDRGITSVVPSHQATVL	20
	PP23	FYEDRGITSV	10
	PP23	DRGITSVVPSH	11
	PP23	YEDRGITSV	9
	PP23	LTTKLVTFY	9
	PP23	KLVTFYED	8
	PP23	TTKLVTFYEDRGITSVVPSHQATVLLFE	28
	PP23	VTFYEDRGITSV	12
	PP23	YEDRGITSVVPSHQAT	16
	PP23	TTKLVTFY	8
	PP23	LVTFYEDRGITSVVPSHQATVLL	23
	PP23	YEDRGITSVVPSHQ	14
	PP23	TTKLVTFYEDRGITSVV	17
	PP23	GITSVVPSHQA	11
	PP23	TTKLVTFYEDRGITSVVPSHQAT	23
	PP23	DRGITSVVPSHQA	13
	PP23	FYEDRGITSVVPSHQATV	18
	PP23	YEDRGITSVVPSHQATVLL	19
	PP23	LVTFYEDRGITSV	13
	PP23	LVTFYEDRGI	10
	PP23	RGITSVVPSHQATVL	15
	PP23	EDRGITSVVPSHQATVL	17
	PP23	VTFYEDRGITSVV	13
	PP23	EDRGITSVVPSHQATVLLFE	20
	PP23	YEDRGITSVVPSHQATVLLF	20
	PP23	YEDRGITSVVPSHQATV	17
	PP23	TTKLVTFYEDRGITSVVPSHQATV	24
	PP23	QATVLLFEPSNG	12
	PP23	VPSHQATVLLFE	12
	PP23	FYEDRGITSVVPSH	14
	PP23	TFYEDRGITSVVPSH	15
	PP23	TTKLVTFYED	10
	PP23	YEDRGITSVVPSHQATVL	18
	PP23	EDRGITSVVPSH	12
	PP23	VTFYEDRGITSVVPSH	16
	PP23	TVLLFEPSNG	10
	PP23	KLVTFYEDRGI	11
	PP23	FYEDRGITSVVPSHQA	16
	PP23	LVTFYEDRGITSVVPSHQATVL	22
	PP23	KLVTFYEDRGITS	13
	PP23	YEDRGITSVVPSHQATVLLFE	21
	PP23	VTFYEDRGITSVVPSHQ	17
	PP23	RGITSVVPSHQA	12
	PP23	YEDRGITSVVPSH	13
	PP23	VTFYEDRGITSVVPSHQATVLL	22
	PP23	TFYEDRGITSVVPSHQA	17
	PP23	EDRGITSVVPSHQA	14
	PP23	TKLVTFYEDRGITSVVPSH	19
	PP23	TKLVTFYEDRGITSVVPSHQA	21
	PP23	LTTKLVTFYEDRGITSVVPSH	21
	PP23	VTFYEDRGITSVVPSHQAT	19
	PP23	KLVTFYEDRGITSVVPSHQATVLLF	25
	PP23	TTKLVTFYEDRGITSVVPSHQATVLLFEPSN	31
	PP23	YEDRGITSVVPSHQA	15
	PP23	TTKLVTFYEDRGITSVVPSHQATVL	25
	PP23	LTTKLVTFYEDRGITSVVPSHQA	23
	PP23	KLVTFYEDRGITSVVPSHQATVL	23
	PP23	KLVTFYEDRGITSVVPSHQ	19
	PP23	KLVTFYEDRGITSVVPSHQATVLL	24
	PP23	VTFYEDRGITSVVPSHQA	18
	PP23	LVTFYEDRGITSVVPSH	17
	PP23	ALTTKLVTFYEDRGI	15
	PP23	VTFYEDRGITSVVPSHQATV	20
	PP23	KLVTFYEDRGITSV	14
	PP23	KLVTFYEDRGITSVVPSHQATV	22
	PP23	EDRGITSVVPSHQATVLLFEPSN	23
	PP23	RGITSVVPSHQATVLLFEPSN	21
	PP23	KLVTFYEDRGITSVVPSH	18
	PP23	ALTTKLVTFYEDRGITSVVPSHQATV	26
	PP23	KLVTFYEDRGITSVVPSHQATVLLFE	26
	PP23	VTFYEDRGITSVVPSHQATVL	21
	PP23	VTFYEDRGITSVVPSHQATVLLFEPSN	27
	PP23	TTKLVTFYEDRGITSV	16
	PP23	LVTFYEDRGITSVVPSHQA	19
	PP23	TTKLVTFYEDRGITSVVPSH	20
	PP23	ALTTKLVTFYEDRGITSV	18
	PP23	KLVTFYEDRGITSVVPSHQATVLLFEPSN	29
	PP23	YEDRGITSVVPSHQATVLLFEPSN	24
	PP23	KLVTFYEDRGITSVVPSHQAT	21
	PP23	TTKLVTFYEDRGITSVVPSHQA	22
	PP23	ALTTKLVTFYEDRGITSVVPSHQAT	25
	PP23	LVTFYEDRGITSVVPSHQATVLLFEPSNG	29
	PP23	KLVTFYEDRGITSVVPSHQA	20
	PP24	IRKVLFL	7
	PP24	QEEHEKYHSNWRAMASDF	18
	PP24	KAQEEHEKYHSNWRAMASDF	20
	PP24	HEKYHSNW	8
	PP24	IRKVLF	6
	PP24	QEEHEKYHSNWRAM	14
	PP24	QEEHEKYHSNWRA	13
	PP24	LDGIDKAQE	9
	PP24	NLPPVVAKEIVA	12
	PP24	DFNLPPVVAKEI	12
	PP24	RKVLFLDGI	9
	PP24	NLPPVVAKEI	10
	PP24	LFLDGI	6
	PP24	DGIDKAQEEHEKYHSNWRAMASDF	24
	PP24	EHEKYHSNWRAMASD	15
	PP24	FLDGIDKA	8
	PP24	FLDGIDKAQEEHEKY	15
	PP24	RAMASDF	7
	PP24	DKAQEEHEKYHSNWRAMASDF	21
	PP24	LFLDGIDK	8
	PP24	EHEKYHSNWRAMASDF	16
	PP24	LDGIDKAQEEHEKYHSNWRAMASD	24
	PP24	KAQEEHEKYHSNWRAMA	17
	PP24	DGIDKAQE	8
	PP24	DKAQEEHEKYHSNWRAMA	18
	PP24	GIDKAQEEHEKY	12
	PP24	GIDKAQE	7
	PP24	LFLDGIDKAQ	10
	PP24	KAQEEHEKYHSNWRA	15
	PP24	NLPPVV	6
	PP24	DKAQEEHEKYHSNWRAMASDFNLPPVVAKEIVAS	34
	PP24	RKVLFLDGID	10
	PP24	GIDKAQEEHEKYHSNWRAMASD	22
	PP24	QEEHEKYHSNWRAMA	15
	PP24	GIDKAQEEHEKYHSNWRAMASDF	23
	PP24	WRAMASDFNLPPVV	14
	PP24	HSNWRAMASDF	11
	PP24	AMASDFNLPPVV	12
	PP24	NLPPVVAKEIV	11
	PP24	VLFLDGIDKA	10
	PP24	HEKYHSNWRAMASDF	15
	PP24	FLDGIDKAQEEHEKYHSNWRA	21
	PP24	HEKYHSNWRAMA	12
	PP24	LDGIDKAQEEHEKYHSNWRAM	21
	PP24	LFLDGIDKA	9
	PP24	FNLPPVV	7
	PP24	FNLPPVVAKE	10
	PP24	EHEKYHSNWRAM	12
	PP24	LDGIDKAQEEHEKYHSNWRA	20
	PP24	LDGIDKAQEEHEKYHSNWRAMA	22
	PP24	MASDFNLPPVV	11
	PP24	LFLDGIDKAQEEHEKYHSNWRAMASD	26
	PP24	EHEKYHSNW	9
	PP24	ASDFNLPPVV	10
	PP24	SNWRAMASDF	10
	PP24	ASDFNLPPVVA	11
	PP24	LDGIDKAQEEHEKYHSNWRAMASDFNLPPVVAKEIVAS	38
	PP24	NWRAMASDF	9
	PP24	DGIDKAQEEHEKYHSNWRAMASDFNLPPVVAKEIVAS	37
	PP24	LFLDGIDKAQEEHEKYHSNWR	21
	PP24	FNLPPVVA	8
	PP24	FNLPPVVAKEIVA	13
	PP24	EHEKYHSNWRAMA	13
	PP24	FLDGIDKAQEEHEKYHSNWRAMA	23
	PP24	GIDKAQEEHEKYHSNWRA	18
	PP24	SNWRAMASDFNLPPVVAKEIV	21
	PP24	RKVLFLDGIDKA	12
	PP24	NLPPVVA	7
	PP24	FLDGIDKAQE	10
	PP24	QEEHEKYHSNWRAMASDFNLPPVVA	25
	PP24	LFLDGIDKAQEEHEKYHS	18
	PP24	DGIDKAQEEHEKYHSNW	17
	PP24	FNLPPVVAKEIV	12
	PP24	IRKVLFLDGIDKAQEEHEKYHSNWRAM	27
	PP24	FLDGIDKAQEEHEKYHSNW	19
	PP24	EHEKYHSNWRAMASDFNLPPVVA	23
	PP24	FNLPPVVAKEI	11
	PP24	LFLDGIDKAQEEHEKYHSNWRAMASDFNLPPVV	33
	PP24	GIDKAQEEHEKYHSNWRAM	19
	PP24	LFLDGIDKAQEEHE	14
	PP24	IRKVLFLDGIDKAQEEHEKYHSNWR	25
	PP24	DGIDKAQEEHEKYHSNWRAMASDFNLPPVV	30
	PP24	DGIDKAQEEHEKYHSNWRAMA	21
	PP24	LFLDGIDKAQEEHEKYHSNWRAMASDFNLPPVVA	34
	PP24	WRAMASDFNLPPVVA	15
	PP24	LFLDGIDKAQEEHEKYH	17
	PP24	LFLDGIDKAQEEHEKYHSNWRAMASDF	27
	PP24	LFLDGIDKAQEEHEKYHSN	19
	PP24	DGIDKAQEEHEKYHSNWRA	19
	PP24	DGIDKAQEEHEKYHSNWRAMASD	23
	PP24	LDGIDKAQEEHEKYHSNW	18
	PP24	SDFNLPPVV	9
	PP24	RAMASDFNLPPVVA	14
	PP24	LDGIDKAQEEHEKYHSNWRAMASDF	25
	PP24	IRKVLFLDGIDKAQEEHEKYHSNWRAMASDFNLPPVV	37
	PP24	GIDKAQEEHEKYHSNWRAMA	20
	PP24	HEKYHSNWRAMASDFNLPPVVAKEIV	26
	PP24	VLFLDGIDKAQEEHEKYHSNW	21
	PP24	GIDKAQEEHEKYHSNW	16
	PP24	NWRAMASDFNLPPVVAKEIV	20
	PP24	LFLDGIDKAQE	11
	PP24	LFLDGIDKAQEE	12
	PP24	QEEHEKYHSNWRAMASDFNLPPVVAKEIVAS	31
	PP24	ASDFNLPPVVAKEI	14
	PP24	SNWRAMASDFNLPPVV	16
	PP24	RAMASDFNLPPVV	13
	PP24	IRKVLFLDGIDKAQEEHEKYHS	22
	PP24	LFLDGIDKAQEEHEKY	16
	PP24	DGIDKAQEEHEKYHSNWRAM	20
	PP24	LDGIDKAQEEHEKYHSNWRAMASDFNLPPVV	31
	PP24	LFLDGIDKAQEEHEKYHSNWRA	22
	PP24	IRKVLFLDGIDKAQEEHEKYHSNWRA	26
	PP24	NWRAMASDFNLPPVVA	16
	PP24	LFLDGIDKAQEEHEKYHSNWRAMA	24
	PP24	KAQEEHEKYHSNWRAMASDFNLPPVV	26
	PP24	IRKVLFLDGIDKAQEEHEKYHSN	23
	PP24	SDFNLPPVVAK	11
	PP24	HEKYHSNWRAMASDFNLPPVV	21
	PP24	RAMASDFNLPPVVAKEIV	18
	PP24	MASDFNLPPVVAKEIVA	17
	PP24	LFLDGIDKAQEEHEKYHSNW	20
	PP24	ASDFNLPPVVAKEIV	15
	PP24	EHEKYHSNWRAMASDFNLPPVVAKEIV	27
	PP24	SDFNLPPVVAKEI	13
	PP24	EHEKYHSNWRAMASDFNLPPVV	22
	PP24	EHEKYHSNWRAMASDFNLPPVVAKEIVAS	29
	PP24	MASDFNLPPVVAKEI	15
	PP24	SDFNLPPVVAKEIV	14
	PP24	NWRAMASDFNLPPVV	15
	PP24	RAMASDFNLPPVVAKEIVAS	20
	PP24	LFLDGIDKAQEEHEKYHSNWRAM	23
	PP24	IRKVLFLDGIDKAQEEHEKY	20
	PP24	MASDFNLPPVVAKEIV	16
	PP24	IRKVLFLDGIDKAQEEHEKYHSNW	24
	PP24	HEKYHSNWRAMASDFNLPPVVAKEIVAS	28
	PP24	IRKVLFLDGIDKAQEEHEKYHSNWRAMASDF	31
	PP24	IRKVLFLDGIDKAQEEHEKYHSNWRAMA	28
	PP24	DFNLPPVV	8
	PP24	FLDGIDKAQEEHEKYHS	17
	PP24	DKAQEEHEKYHSNWRA	16
	PP25	ALKTI	5
	PP25	ALKTIKI	7
	PP25	ALKTIKIME	9
	PP25	ALKTIKIMEV	10
	PP25	ALKTIKIMEVPVI	13
	PP25	ALKTIKIMEVPVIKI	15
	PP25	ALKTIKIMEVPVIKIKES	18
	PP25	DEKLIKSVINM	11
	PP25	DIKVG	5
	PP25	DIKVGF	6
	PP25	DIKVGFV	7
	PP25	DIKVGFVK	8
	PP25	DIKVGFVKM	9
	PP25	DIKVGFVKME	10
	PP25	DIKVGFVKMESV	12
	PP25	EKLIKS	6
	PP25	EKLIKSVINM	10
	PP25	EVPVIKI	7
	PP25	EVPVIKIKES	10
	PP25	FVKMESV	7
	PP25	GFVKM	5
	PP25	GFVKME	6
	PP25	GFVKMESV	8
	PP25	GKSDEKLIKS	10
	PP25	GKSDEKLIKSV	11
	PP25	GKSDEKLIKSVI	12
	PP25	GKSDEKLIKSVINM	14
	PP25	GKSDEKLIKSVINMDIKVGFVKMESV	26
	PP25	IKIME	5
	PP25	IKIMEV	6
	PP25	IKIMEVPVIKI	11
	PP25	IKSVI	5
	PP25	IKSVINM	7
	PP25	IKSVINMD	8
	PP25	IKSVINMDI	9
	PP25	IKSVINMDIKV	11
	PP25	IKSVINMDIKVGF	13
	PP25	IKSVINMDIKVGFV	14
	PP25	IKSVINMDIKVGFVKM	16
	PP25	IKSVINMDIKVGFVKME	17
	PP25	IKSVINMDIKVGFVKMESV	19
	PP25	IKVGFVKM	8
	PP25	IKVGFVKMESV	11
	PP25	IMEVPVIKI	9
	PP25	INMDI	5
	PP25	INMDIKVG	8
	PP25	INMDIKVGF	9
	PP25	INMDIKVGFVKM	12
	PP25	INMDIKVGFVKME	13
	PP25	INMDIKVGFVKMESV	15
	PP25	KALKTI	6
	PP25	KALKTIK	7
	PP25	KALKTIKI	8
	PP25	KALKTIKIM	9
	PP25	KALKTIKIME	10
	PP25	KALKTIKIMEV	11
	PP25	KALKTIKIMEVPVI	14
	PP25	KALKTIKIMEVPVIK	15
	PP25	KALKTIKIMEVPVIKI	16
	PP25	KALKTIKIMEVPVIKIK	17
	PP25	KALKTIKIMEVPVIKIKE	18
	PP25	KALKTIKIMEVPVIKIKES	19
	PP25	KALKTIKIMEVPVIKIKESCPGKSDEKLIKSVINMDIKVGFVKMESV	47
	PP25	KESCPGKSDEKLIKSVI	17
	PP25	KESCPGKSDEKLIKSVINM	19
	PP25	KESCPGKSDEKLIKSVINMDI	21
	PP25	KESCPGKSDEKLIKSVINMDIKVGF	25
	PP25	KESCPGKSDEKLIKSVINMDIKVGFVKM	28
	PP25	KESCPGKSDEKLIKSVINMDIKVGFVKMESV	31
	PP25	KIMEV	5
	PP25	KIMEVPVI	8
	PP25	KIMEVPVIK	9
	PP25	KIMEVPVIKI	10
	PP25	KIMEVPVIKIK	11
	PP25	KIMEVPVIKIKE	12
	PP25	KIMEVPVIKIKES	13
	PP25	KLIKSVINMDIKVGFVKMESV	21
	PP25	KMESV	5
	PP25	KSDEKLIKS	9
	PP25	KSDEKLIKSVI	11
	PP25	KSDEKLIKSVINM	13
	PP25	KSDEKLIKSVINMDIKVGFVKMESV	25
	PP25	KSVINM	6
	PP25	KSVINMDIKVGF	12
	PP25	KSVINMDIKVGFV	13
	PP25	KSVINMDIKVGFVKM	15
	PP25	KSVINMDIKVGFVKME	16
	PP25	KSVINMDIKVGFVKMESV	18
	PP25	KTIKIME	7
	PP25	KTIKIMEV	8
	PP25	KTIKIMEVPVI	11
	PP25	KTIKIMEVPVIKI	13
	PP25	KTIKIMEVPVIKIKE	15
	PP25	KTIKIMEVPVIKIKES	16
	PP25	KVGFVKM	7
	PP25	KVGFVKME	8
	PP25	KVGFVKMESV	10
	PP25	LKTIKI	6
	PP25	LKTIKIMEV	9
	PP25	LKTIKIMEVPVIKI	14
	PP25	LKTIKIMEVPVIKIKES	17
	PP25	MDIKVGF	7
	PP25	MDIKVGFV	8
	PP25	MDIKVGFVKM	10
	PP25	MDIKVGFVKME	11
	PP25	MDIKVGFVKMESV	13
	PP25	MEVPVI	6
	PP25	MEVPVIKI	8
	PP25	MEVPVIKIK	9
	PP25	MEVPVIKIKE	10
	PP25	MEVPVIKIKES	11
	PP25	NMDIKV	6
	PP25	NMDIKVGF	8
	PP25	NMDIKVGFV	9
	PP25	NMDIKVGFVKM	11
	PP25	NMDIKVGFVKME	12
	PP25	NMDIKVGFVKMESV	14
	PP25	PGKSDEKLI	9
	PP25	PGKSDEKLIKS	11
	PP25	PGKSDEKLIKSV	12
	PP25	PGKSDEKLIKSVI	13
	PP25	PGKSDEKLIKSVINM	15
	PP25	PGKSDEKLIKSVINMDIKVGF	21
	PP25	PGKSDEKLIKSVINMDIKVGFVKMESV	27
	PP25	PVIKI	5
	PP25	PVIKIK	6
	PP25	PVIKIKE	7
	PP25	PVIKIKES	8
	PP25	PVIKIKESCPGKSDEKLIKSVINM	24
	PP25	SDEKLIKS	8
	PP25	SDEKLIKSV	9
	PP25	SDEKLIKSVI	10
	PP25	SDEKLIKSVINM	12
	PP25	SDEKLIKSVINMDIKVGFVKMESV	24
	PP25	SVINMDIKVGF	11
	PP25	SVINMDIKVGFVKMESV	17
	PP25	TIKIME	6
	PP25	TIKIMEV	7
	PP25	TIKIMEVPVI	10
	PP25	TIKIMEVPVIKI	12
	PP25	TIKIMEVPVIKIKES	15
	PP25	VGFVKME	7
	PP25	VGFVKMESV	9
	PP25	VINMDI	6
	PP25	VINMDIK	7
	PP25	VINMDIKVGF	10
	PP25	VINMDIKVGFV	11
	PP25	VINMDIKVGFVKM	13
	PP25	VINMDIKVGFVKME	14
	PP25	VINMDIKVGFVKMESV	16
	PP25	VKMESV	6
	PP25	VPVIKIKE	8
	PP25	VPVIKIKES	9
